# Artificial Intelligence-driven Whole-brain Cell Mapping with Highly Multiplexed In Situ Hybridization

**DOI:** 10.1101/2025.08.18.670857

**Authors:** Tatsuya C. Murakami, Meng Xia, Yurie Maeda, Yuejia Yin, Paolo Emilio Barbano, Ziyi Lin, Tomoyuki Mano, Kazuki Tainaka, Sam Reiter, Nathaniel Heintz

**Affiliations:** Laboratory of Molecular Biology, The Rockefeller University, 1230 York Avenue, New York, NY 10065, USA; Data Science Platform, The Rockefeller University, 1230 York Avenue, New York, NY 10065, USA; Independent researcher; Computational Neuroethology Unit, Okinawa Institute of Science and Technology (OIST) Graduate University, Okinawa 904-0495, Japan; System Pathology for Neurological Disorders, Brain Research Institute, Niigata University, Niigata 951-8122, Japan

## Abstract

Recent advances in three-dimensional single-cell-resolution imaging have begun to link organ-wide and cellular level research in development and disease research. Harnessing the power of whole-mount cell staining and tissue-clearing, it became possible to quantify the cell populations throughout an intact organ. While powerful, whole-organ imaging remains limited by the inability to stain a broad range of molecular markers simultaneously and by the lack of an analytical scheme to precisely quantify the cell population. Here, we present a highly multiplexed whole-mount staining technique, utilizing the repeated application of fluorescent in situ hybridization. This technique, termed mFISH3D, was designed by extensively dissecting the chemical basis of hybridization reactions in fixed tissue. mFISH3D enabled the visualization of 10 types of mRNAs in an intact mouse brain and has been demonstrated in various biological specimens including the human brain. To achieve unprecedented levels of accuracy in spatial cell mapping, we developed artificial intelligence (AI)-driven workflow using self-supervised learning, significantly reducing the need for extensive manual annotations. The integration of mFISH3D with our AI solution sets a standard for high-dimensional tissue analysis, provides a new systematic framework for analyzing complex cellular ecosystems and enables comprehensive investigation of selective cellular vulnerabilities in diseases.
