## Supplementary material for "Artificial Intelligence-driven Whole-brain Cell Mapping with Highly Multiplexed In Situ Hybridization": Table S3

### Sheet: Mouse
Slc17a7	Name	Sequence
B1	NM_182993.2_2_1HCRB1	gAggAgggCAgCAAACggaaCGCCTTCCTGCCGCTTCTCCAGTA
	NM_182993.2_8_1HCRB1	gAggAgggCAgCAAACggaaAAAGACCCTGTTGGCTGCGAATTT
	NM_182993.2_9_1HCRB1	gAggAgggCAgCAAACggaaGCTGAAGGGATCAACATGTTTAGG
	NM_182993.2_11_1HCRB1	gAggAgggCAgCAAACggaaGTTGCCAGCCGACTCCGTTCTAAG
	NM_182993.2_13_1HCRB1	gAggAgggCAgCAAACggaaATAGACATAGAAGACAGAACTCCA
	NM_182993.2_15_1HCRB1	gAggAgggCAgCAAACggaaCAATGTATTTGCGCTCCTCCTCAG
	NM_182993.2_16_1HCRB1	gAggAgggCAgCAAACggaaAAACTTCGTAACAGGGTTCATGAG
	NM_182993.2_18_1HCRB1	gAggAgggCAgCAAACggaaGAGAGATGAGGAGCAGGTAGAAGG
	NM_182993.2_20_1HCRB1	gAggAgggCAgCAAACggaaACATTATGTGACGACTGCGCAAAA
	NM_182993.2_22_1HCRB1	gAggAgggCAgCAAACggaaGAAGGAGATGGCCACGCCCTTGGA
	NM_182993.2_27_1HCRB1	gAggAgggCAgCAAACggaaAAGCAAAGACCCCATAGAAGATGA
	NM_182993.2_28_1HCRB1	gAggAgggCAgCAAACggaaCTTCTCCTCGCTCATCTCCTCCGG
	NM_182993.2_30_1HCRB1	gAggAgggCAgCAAACggaaGTGGTCAGTAGTCCCGGACAGGGG
	NM_182993.2_31_1HCRB1	gAggAgggCAgCAAACggaaAGAGGTGTATGGAGTGGAAGTCCT
	NM_182993.2_32_1HCRB1	gAggAgggCAgCAAACggaaAAGCCTGAGGCAGGGGAGGAGTGG
	NM_182993.2_33_1HCRB1	gAggAgggCAgCAAACggaaACTGCTAGTGTGCAGCTTCACCCC
	NM_182993.2_34_1HCRB1	gAggAgggCAgCAAACggaaGGCAGAAACAAGCGGAGAACGACT
	NM_182993.2_35_1HCRB1	gAggAgggCAgCAAACggaaGAACTGTCCCTCCAAATAAAGCCC
	NM_182993.2_36_1HCRB1	gAggAgggCAgCAAACggaaCTGAGAATCCCTGGGGTCTTGGGG
	NM_182993.2_37_1HCRB1	gAggAgggCAgCAAACggaaGACCATGAAGTCTTCTGAGTAGGG
	NM_182993.2_39_1HCRB1	gAggAgggCAgCAAACggaaGAGGGGACGAGGGAAGAAAAGGGG
	NM_182993.2_40_1HCRB1	gAggAgggCAgCAAACggaaGGACAATGATTGTACTAAGCTAAG
	NM_182993.2_41_1HCRB1	gAggAgggCAgCAAACggaaAGACCTGAAAACTGAGTCAGAAAA
	NM_182993.2_44_1HCRB1	gAggAgggCAgCAAACggaaACACAACAAATGGCCACTGAGAAA
	NM_182993.2_2_2HCRB1	GTCGGCACTCAGCTCCAGTGTCTCatgAAgAgTCTTCCTTTACg
	NM_182993.2_8_2HCRB1	GTGGAGGTAGCCACAATGGCAAAGatgAAgAgTCTTCCTTTACg
	NM_182993.2_9_2HCRB1	TGACACAGCCATAGTGAACGCGGGatgAAgAgTCTTCCTTTACg
	NM_182993.2_11_2HCRB1	CAGCATAGGAACCGCAAAAGGCTGatgAAgAgTCTTCCTTTACg
	NM_182993.2_13_2HCRB1	AGGTACCAAAAGATCCCGAAGCTGatgAAgAgTCTTCCTTTACg
	NM_182993.2_15_2HCRB1	CTTGGCGCTCTCCCCGATGGCATCatgAAgAgTCTTCCTTTACg
	NM_182993.2_16_2HCRB1	GTAAAGAAGCGCCTCCAGGGTGTGatgAAgAgTCTTCCTTTACg
	NM_182993.2_18_2HCRB1	GAACACTTCTTCAAAGTAGGCGGGatgAAgAgTCTTCCTTTACg
	NM_182993.2_20_2HCRB1	CATGAGCTTTCGCACGTTGGTAGTatgAAgAgTCTTCCTTTACg
	NM_182993.2_22_2HCRB1	CCACTGAAGCCCACAGCCAGGACCatgAAgAgTCTTCCTTTACg
	NM_182993.2_27_2HCRB1	CTCTGCCCACGGCTGCTTCTCTCCatgAAgAgTCTTCCTTTACg
	NM_182993.2_28_2HCRB1	AGCTGGTCGTGGCCAACAAAGCCAatgAAgAgTCTTCCTTTACg
	NM_182993.2_30_2HCRB1	GGAAACTGCCCCACAGTGGGAGGCatgAAgAgTCTTCCTTTACg
	NM_182993.2_31_2HCRB1	GGTTCCTCGACACTGCCGCTCAGGatgAAgAgTCTTCCTTTACg
	NM_182993.2_32_2HCRB1	TGGGAACAAGGGAGGACTTGCATCatgAAgAgTCTTCCTTTACg
	NM_182993.2_33_2HCRB1	TTCAGGGGAGTCTGGGTATCCTTGatgAAgAgTCTTCCTTTACg
	NM_182993.2_34_2HCRB1	TCAAAGGGGAGATTTGAGCCCACAatgAAgAgTCTTCCTTTACg
	NM_182993.2_35_2HCRB1	TCAAAACCACAAGAGAGGAAGAGGatgAAgAgTCTTCCTTTACg
	NM_182993.2_36_2HCRB1	GACCACCTGAATAATCTCGGGGTAatgAAgAgTCTTCCTTTACg
	NM_182993.2_37_2HCRB1	GGCGAGCCTTGAAACTAATAGAGGatgAAgAgTCTTCCTTTACg
	NM_182993.2_39_2HCRB1	GTCAAGGCCCGGCAAAGTGTGCTGatgAAgAgTCTTCCTTTACg
	NM_182993.2_40_2HCRB1	AGCAGAGCCATTTTGGCCATTTCCatgAAgAgTCTTCCTTTACg
	NM_182993.2_41_2HCRB1	TTAATAGCTTTGGGCAGCCACTACatgAAgAgTCTTCCTTTACg
	NM_182993.2_44_2HCRB1	TTGGAATCATTTAGCCCCTGAGGGatgAAgAgTCTTCCTTTACg
Podxl	Name	Sequence
B1	NM_013723.3_20	GAGGAGGGCAGCAAACGGaaGGTGGAGGTCGGCATAGATG
	NM_013723.3_21	TTGATTGCTCGTGGGGTTTGatGAAGAGTCTTCCTTTACG
	NM_013723.3_22	GAGGAGGGCAGCAAACGGaaGGAAGTCAGATTGCCACCGC
	NM_013723.3_23	CTTGTCCACCTCGGAGACACatGAAGAGTCTTCCTTTACG
	NM_013723.3_24	GAGGAGGGCAGCAAACGGaaACTGGGAGAGCTTGTTTTAG
	NM_013723.3_25	GCTACTGGTGAAGGCCGTGCatGAAGAGTCTTCCTTTACG
	NM_013723.3_26	GAGGAGGGCAGCAAACGGaaAGAGGAGGCTGTTTGTCCAC
	NM_013723.3_27	ACTGTCACCGCTCTTGCCTCatGAAGAGTCTTCCTTTACG
	NM_013723.3_28	GAGGAGGGCAGCAAACGGaaGGTTGTTGGGGCTGTGGTAA
	NM_013723.3_29	GACGTTGATTAGCCCCAAAGatGAAGAGTCTTCCTTTACG
	NM_013723.3_30	GAGGAGGGCAGCAAACGGaaAAGGTCAGTAGGCTGAGAAG
	NM_013723.3_31	AAGAAGCTTTGAGGTGGTATatGAAGAGTCTTCCTTTACG
	NM_013723.3_32	GAGGAGGGCAGCAAACGGaaGTTGTCTGTTGTGGGGGTAG
	NM_013723.3_33	AGGCTGCTGAGGGCTTGTTGatGAAGAGTCTTCCTTTACG
	NM_013723.3_34	GAGGAGGGCAGCAAACGGaaTGTGCTCGGTGAAGAATCCA
	NM_013723.3_35	CTGCCCCACAGGATGGCTCGatGAAGAGTCTTCCTTTACG
	NM_013723.3_36	GAGGAGGGCAGCAAACGGaaGGGAACAGCAGCAGGGGTAT
	NM_013723.3_37	GGGCGTGGAGCCAGAGCTGCatGAAGAGTCTTCCTTTACG
	NM_013723.3_38	GAGGAGGGCAGCAAACGGaaCAGTGTAGAGTTGTCAGTGC
	NM_013723.3_39	GTGTGTAGTGGGCTTCCATGatGAAGAGTCTTCCTTTACG
	NM_013723.3_40	GAGGAGGGCAGCAAACGGaaTTCAGAGGTGCCCAATGGTT
	NM_013723.3_41	GCTGGTGAGGGGCTGAGTGGatGAAGAGTCTTCCTTTACG
	NM_013723.3_42	GAGGAGGGCAGCAAACGGaaTGTAGTGATGCCTGGTGTCT
	NM_013723.3_43	TTGCAGTGTGGAGACGGGCAatGAAGAGTCTTCCTTTACG
Slc7a13	Name	Sequence
B2	NM_028746.3_16	CCTCGTAAATCCTCATCAaaCTCAGGAATGCCACGAGAGG
	NM_028746.3_17	AGAAACAAGCTAGTCCAAAGaaATCATCCAGTAAACCGCC
	NM_028746.3_18	CCTCGTAAATCCTCATCAaaCTAGCAATTAAGCCTGGGCC
	NM_028746.3_19	TCAGCCAGTAGCAGAGCTTGaaATCATCCAGTAAACCGCC
	NM_028746.3_20	CCTCGTAAATCCTCATCAaaTAAAAAGGCTGAACGCCATA
	NM_028746.3_21	ATCGGGGCAGAGCAGCTGGGaaATCATCCAGTAAACCGCC
	NM_028746.3_22	CCTCGTAAATCCTCATCAaaGCCAGACATTTTCTTGGTAG
	NM_028746.3_23	ACAATCCACAGCATCGCCAGaaATCATCCAGTAAACCGCC
	NM_028746.3_24	CCTCGTAAATCCTCATCAaaCCACGAGAATTCAGAATTCC
	NM_028746.3_25	AGCCATGACAGCTCTTTTACaaATCATCCAGTAAACCGCC
	NM_028746.3_26	CCTCGTAAATCCTCATCAaaAGCACTGAGCTCACTGTCTG
	NM_028746.3_27	ACACCGAGTATGCCCACCTTaaATCATCCAGTAAACCGCC
	NM_028746.3_28	CCTCGTAAATCCTCATCAaaAACAGGCCGCTGAGGGAAAT
	NM_028746.3_29	TTCTTCCCTCTCACCAGCAAaaATCATCCAGTAAACCGCC
	NM_028746.3_30	CCTCGTAAATCCTCATCAaaTGAAGCCTTTGTACATTCTC
	NM_028746.3_31	AACTCGGCATCAAACGCATTaaATCATCCAGTAAACCGCC
	NM_028746.3_32	CCTCGTAAATCCTCATCAaaATTAACTGAGAGACCTCTGG
	NM_028746.3_33	TATCCTTGGAAAATAGCTTCaaATCATCCAGTAAACCGCC
	NM_028746.3_34	CCTCGTAAATCCTCATCAaaCCCCCGCCAGAAAACGCAAA
	NM_028746.3_35	CCTGCTATACATGTAAAGCAaaATCATCCAGTAAACCGCC
	NM_028746.3_36	CCTCGTAAATCCTCATCAaaTTACTGGGTTTCTTCAGCTC
	NM_028746.3_37	AAGATGCATCTAGGAATTGTaaATCATCCAGTAAACCGCC
	NM_028746.3_38	CCTCGTAAATCCTCATCAaaGTTACCAGAGGCAGTCCTGT
	NM_028746.3_39	TTAGCCAGTAAGTACACGACaaATCATCCAGTAAACCGCC
Gad1	Name	Sequence
B2	NM_008077.5_0_1HCRB2	CCTCgTAAATCCTCATCAaaGAGAGGCGGCCGCTGGGCTTGGGG
	NM_008077.5_1_1HCRB2	CCTCgTAAATCCTCATCAaaTGCACGATCCCTGGTCCGGCACGG
	NM_008077.5_3_1HCRB2	CCTCgTAAATCCTCATCAaaCCCTCCCGCGACTCCTCTGCGAAG
	NM_008077.5_4_1HCRB2	CCTCgTAAATCCTCATCAaaGGTCTCTACGGTTCAAGGGTCCCC
	NM_008077.5_6_1HCRB2	CCTCgTAAATCCTCATCAaaTACGTTGTAGGGCGCAGGTTGGTA
	NM_008077.5_12_1HCRB2	CCTCgTAAATCCTCATCAaaCGGACATAGTTGAGGAGTATGTCT
	NM_008077.5_38_1HCRB2	CCTCgTAAATCCTCATCAaaATTCTGGTTCTGTAAAGAGGGATT
	NM_008077.5_39_1HCRB2	CCTCgTAAATCCTCATCAaaCTGACAGAGCTGTGCTCTAGGGTA
	NM_008077.5_40_1HCRB2	CCTCgTAAATCCTCATCAaaATGTGAAATGTGACAAATATTCTT
	NM_008077.5_41_1HCRB2	CCTCgTAAATCCTCATCAaaATAGAGAGAGGTATATATAACTGT
	NM_008077.5_42_1HCRB2	CCTCgTAAATCCTCATCAaaCAACATGCTATGGTCTAGGACTAA
	NM_008077.5_43_1HCRB2	CCTCgTAAATCCTCATCAaaTTTAGCCTCTTAGTAATTGCTGGG
	NM_008077.5_44_1HCRB2	CCTCgTAAATCCTCATCAaaAGGACACTGCAGTAGGGATACCAT
	NM_008077.5_45_1HCRB2	CCTCgTAAATCCTCATCAaaAGCTCTAGCAGGGAGGTAGCCTCC
	NM_008077.5_46_1HCRB2	CCTCgTAAATCCTCATCAaaTTTGTCATTTACTGGTACATCTGT
	NM_008077.5_47_1HCRB2	CCTCgTAAATCCTCATCAaaAAGACTGCTACTATTTCCCCTAGC
	NM_008077.5_48_1HCRB2	CCTCgTAAATCCTCATCAaaACAGTTTACACAGATTAATCTCTA
	NM_008077.5_49_1HCRB2	CCTCgTAAATCCTCATCAaaACAGTATCCAGAACTTACTCCATT
	NM_008077.5_50_1HCRB2	CCTCgTAAATCCTCATCAaaAAATCATTATGTTAAGGGCACTCT
	NM_008077.5_51_1HCRB2	CCTCgTAAATCCTCATCAaaTGACTCTATGTACAGTATCAGAAT
	NM_008077.5_52_1HCRB2	CCTCgTAAATCCTCATCAaaACATCTGACATACAGCCTGAGGGG
	NM_008077.5_53_1HCRB2	CCTCgTAAATCCTCATCAaaCTACAAAATTACAGGAGATCTAGT
	NM_008077.5_54_1HCRB2	CCTCgTAAATCCTCATCAaaCATTGCCTTAGGTTTCAGCTAAGC
	NM_008077.5_55_1HCRB2	CCTCgTAAATCCTCATCAaaAGTGTGGGTTTCATGTCTTCAAAA
	NM_008077.5_0_2HCRB2	GAGAGCCTGAAGAAGGGAGAGATCaaATCATCCAgTAAACCgCC
	NM_008077.5_1_2HCRB2	TGTCACCCCAGGGCTGCTTCCTTGaaATCATCCAgTAAACCgCC
	NM_008077.5_3_2HCRB2	GCTCGGTTCAGCGACAGCGAGCTGaaATCATCCAgTAAACCgCC
	NM_008077.5_4_2HCRB2	AGATGCCATCAGCTCGGTGGTCTTaaATCATCCAgTAAACCgCC
	NM_008077.5_6_2HCRB2	CATGGGCTACGCCACACCAAGTATaaATCATCCAgTAAACCgCC
	NM_008077.5_12_2HCRB2	CCTTGGTGGAGCGATCAAATGTCTaaATCATCCAgTAAACCgCC
	NM_008077.5_38_2HCRB2	CCAGAGGGGCACAAGCATGGCCGAaaATCATCCAgTAAACCgCC
	NM_008077.5_39_2HCRB2	GTGAGATGGCCTAGATGTGTCAGCaaATCATCCAgTAAACCgCC
	NM_008077.5_40_2HCRB2	CCCCACTAGCTCTAACAAACAAGCaaATCATCCAgTAAACCgCC
	NM_008077.5_41_2HCRB2	GCCACAGTCACTATACATACATGTaaATCATCCAgTAAACCgCC
	NM_008077.5_42_2HCRB2	GGTAAGGCTAATTTCCTGGGGACGaaATCATCCAgTAAACCgCC
	NM_008077.5_43_2HCRB2	CCGCCCTGTAGTTGCTTGCGAGATaaATCATCCAgTAAACCgCC
	NM_008077.5_44_2HCRB2	CACCAACAGCCTTTCCCTGGGTCCaaATCATCCAgTAAACCgCC
	NM_008077.5_45_2HCRB2	CATCCATCATCCCTTCACGTGGGAaaATCATCCAgTAAACCgCC
	NM_008077.5_46_2HCRB2	AGGGTACTAACAGGGAGGGTGTGAaaATCATCCAgTAAACCgCC
	NM_008077.5_47_2HCRB2	AAACACAGCAAAGCACAATTGTGAaaATCATCCAgTAAACCgCC
	NM_008077.5_48_2HCRB2	CCCAAAGATAGACAATGGCAATGTaaATCATCCAgTAAACCgCC
	NM_008077.5_49_2HCRB2	CTCACAAATGCACGAAAATACCATaaATCATCCAgTAAACCgCC
	NM_008077.5_50_2HCRB2	CTTTTCCAGACAGTACACATATGTaaATCATCCAgTAAACCgCC
	NM_008077.5_51_2HCRB2	GCTACTGAAGCAAGATTTCCATAAaaATCATCCAgTAAACCgCC
	NM_008077.5_52_2HCRB2	CAACAGTTACTAGAAAAGCTTTGAaaATCATCCAgTAAACCgCC
	NM_008077.5_53_2HCRB2	GAGTCACAGAGATTGGTCATATACaaATCATCCAgTAAACCgCC
	NM_008077.5_54_2HCRB2	GTCAGTGTATCGGAGGTCTTCAGAaaATCATCCAgTAAACCgCC
	NM_008077.5_55_2HCRB2	ATTCTTCTTGCACACCCTAAATGCaaATCATCCAgTAAACCgCC
Prkcd	Name	Sequence
B2	NM_011103.3_8	CCTCGTAAATCCTCATCAaaTGCGCAGGAAGGGTGCCATG
	NM_011103.3_9	GCTCATAGGAATTGAAGGAGaaATCATCCAGTAAACCGCC
	NM_011103.3_10	CCTCGTAAATCCTCATCAaaCCTCAACTTGCAGGGAGCCC
	NM_011103.3_11	AGAAAGGCTGGCTTGCTTCGaaATCATCCAGTAAACCGCC
	NM_011103.3_12	CCTCGTAAATCCTCATCAaaCCTCCTTCATCTTCACAGCA
	NM_011103.3_13	TCCCTCGCTCTGTGCTGAGTaaATCATCCAGTAAACCGCC
	NM_011103.3_14	CCTCGTAAATCCTCATCAaaGCTTCTTCTGTACCAGTGTC
	NM_011103.3_15	TCCACTCAGGATACATGGTGaaATCATCCAGTAAACCGCC
	NM_011103.3_16	CCTCGTAAATCCTCATCAaaTGTGGGCGTCGAACGTTGTC
	NM_011103.3_17	GGATAACACGGCCTTCATAGaaATCATCCAGTAAACCGCC
	NM_011103.3_18	CCTCGTAAATCCTCATCAaaCTGCCCGCATCAGCACAATC
	NM_011103.3_19	CCTCAGACACGGGGTCTTCAaaATCATCCAGTAAACCGCC
	NM_011103.3_20	CCTCGTAAATCCTCATCAaaGTACTGACACGCCCACCGTG
	NM_011103.3_21	TCTTCTTGCAGCGCTCAGCCaaATCATCCAGTAAACCGCC
	NM_011103.3_22	CCTCGTAAATCCTCATCAaaAGAACTCAGCCTTGCCGTTG
	NM_011103.3_23	CCTGAGGCTGCAGATCCAGCaaATCATCCAGTAAACCGCC
	NM_011103.3_24	CCTCGTAAATCCTCATCAaaGCACACACATCAGCACCTTG
	NM_011103.3_25	CCCCATCCTCCAGGAAATACaaATCATCCAGTAAACCGCC
	NM_011103.3_26	CCTCGTAAATCCTCATCAaaTACGCATAGACTGTTTGCAA
	NM_011103.3_27	GAAACTTTGCCTCCTCCTCAaaATCATCCAGTAAACCGCC
	NM_011103.3_28	CCTCGTAAATCCTCATCAaaCTCCACGACGGTTCATGGTT
	NM_011103.3_29	GGATCTTGGCCTGTTTAATGaaATCATCCAGTAAACCGCC
	NM_011103.3_30	CCTCGTAAATCCTCATCAaaACTCGTGGTTCTTGATGTAG
	NM_011103.3_31	GCCCGAAGAAGGTGGCGATAaaATCATCCAGTAAACCGCC
	NM_011103.3_32	CCTCGTAAATCCTCATCAaaACACAGAACAGAAGGTGGGC
	NM_011103.3_33	GGCCCCAGACAAACTCTTTGaaATCATCCAGTAAACCGCC
	NM_011103.3_34	CCTCGTAAATCCTCATCAaaATTTGTAGCCTTGCTTGTTG
	NM_011103.3_35	TGGCAGCGTTGCATTGCCTGaaATCATCCAGTAAACCGCC
	NM_011103.3_36	CCTCGTAAATCCTCATCAaaTGTCAATGCATTTCTTGTGG
	NM_011103.3_37	CAGTGCAGCGGCCGATAATCaaATCATCCAGTAAACCGCC
	NM_011103.3_38	CCTCGTAAATCCTCATCAaaCCCGGCTATTGGTGGCAGTG
	NM_011103.3_39	GTTCTTTCTGGAAGATGGTGaaATCATCCAGTAAACCGCC
	NM_011103.3_40	CCTCGTAAATCCTCATCAaaGAGGCATGTCGATGTTGAAG
	NM_011103.3_41	AGTTATAAACCTTGAATCGGaaATCATCCAGTAAACCGCC
	NM_011103.3_42	CCTCGTAAATCCTCATCAaaCACAGAAGGTGGGGCTCATG
	NM_011103.3_43	AGAGCAAACTGCCACAGTGGaaATCATCCAGTAAACCGCC
	NM_011103.3_44	CCTCGTAAATCCTCATCAaaATCCCTGCTTCACCAGTCCC
	NM_011103.3_45	TGCCACAATCTTCACACTTTaaATCATCCAGTAAACCGCC
	NM_011103.3_46	CCTCGTAAATCCTCATCAaaGGCATTTGTGGTGCACATTC
	NM_011103.3_47	ACAGGTTGGCCACCTTCTCCaaATCATCCAGTAAACCGCC
	NM_011103.3_48	CCTCGTAAATCCTCATCAaaAGAGCTTTTGGTTGATACCA
	NM_011103.3_49	CTTGGTTCAAGGCCTCAGCCaaATCATCCAGTAAACCGCC
	NM_011103.3_50	CCTCGTAAATCCTCATCAaaTCCGGGAAGATCTCTGGGTC
	NM_011103.3_51	CAGACTCTGTTGTGTCCAGCaaATCATCCAGTAAACCGCC
	NM_011103.3_52	CCTCGTAAATCCTCATCAaaCAAATCCCTGGTATATTCCG
	NM_011103.3_53	CAGAGACTTCTGGCTTCTTCaaATCATCCAGTAAACCGCC
	NM_011103.3_54	CCTCGTAAATCCTCATCAaaTGTTGTCTAGGATGTCACTC
	NM_011103.3_55	AGATCTTGCCATAGGTCCCGaaATCATCCAGTAAACCGCC
Sst	Name	Sequence
B3	Sst_mouse_B3_01	gTCCCTgCCTCTATATCTttTTCGGTAGCGTCTCCTTCAGCCGCT
	Sst_mouse_B3_03	gTCCCTgCCTCTATATCTttCTGGAGCGCGGTGGGTCAGTCTAGT
	Sst_mouse_B3_05	gTCCCTgCCTCTATATCTttAGGGCGCACTGGAGACGGCAGGACA
	Sst_mouse_B3_07	gTCCCTgCCTCTATATCTttTCCCGGTGGCAGCCGCCAGAGACTT
	Sst_mouse_B3_09	gTCCCTgCCTCTATATCTttTGGTTGGGCTCGGACAGCAGCTCTG
	Sst_mouse_B3_11	gTCCCTgCCTCTATATCTttGTGAATGTCTTCCAGAAGAAGTTCT
	Sst_mouse_B3_02	CGCAGGTCCTCAGGCAGCAGCGACGttCCACTCAACTTTAACCCg
	Sst_mouse_B3_04	GCATCTTCCTTGCCTCAGGCAGCCAttCCACTCAACTTTAACCCg
	Sst_mouse_B3_06	AAAGCCAGGACGATGCAGAGCGCAGttCCACTCAACTTTAACCCg
	Sst_mouse_B3_08	CCAAGAAGTACTTGGCCAGTTCCTGttCCACTCAACTTTAACCCg
	Sst_mouse_B3_10	TCGGGCTCCAGGGCATCATTCTCTGttCCACTCAACTTTAACCCg
	Sst_mouse_B3_12	GGACAACAATATTAAAGCTAACAGGttCCACTCAACTTTAACCCg
Tac1	Name	Sequence
B3	NM_009311.3_2_1	GTCCCTGCCTCTATATCTttAAACAGTTGAGTGGAAACGAGAAAA
	NM_009311.3_3_1	GTCCCTGCCTCTATATCTttCGGACCAGTCGGACCAATAATTTAG
	NM_009311.3_5_1	GTCCCTGCCTCTATATCTttAGCCTTTAACAGGGCCACTTGTTTT
	NM_009311.3_6_1	GTCCCTGCCTCTATATCTttCAAAGGAATCTGTTTTATGCCTTTT
	NM_009311.3_7_1	GTCCCTGCCTCTATATCTttGCGCTTCTTTCATAAGCCACAGAAT
	NM_009311.3_8_1	GTCCCTGCCTCTATATCTttATAGATAGTGCGTTCAGGGGTTTAT
	NM_009311.3_9_1	GTCCCTGCCTCTATATCTttTAGCGCACATTTTATTTTACCGTTC
	NM_009311.3_10_1	GTCCCTGCCTCTATATCTttAAGGCTTATTGGCACAATATGAAAA
	NM_009311.3_11_1	GTCCCTGCCTCTATATCTttCTGAAATTACAACTAATTTCTACTT
	NM_009311.3_14_1	GTCCCTGCCTCTATATCTttTTATCAGCATGAAAGCAGAACCAGG
	NM_009311.3_15_1	GTCCCTGCCTCTATATCTttGGAAACATGCTGCTAGGATACAAAT
	NM_009311.3_16_1	GTCCCTGCCTCTATATCTttACCAGAGAATTACATTGAAACTTTT
	NM_009311.3_2_2	ATCATCGTTGGCATCGATTTCCTCTttCCACTCAACTTTAACCCG
	NM_009311.3_3_2	GCATTGCCTCCTTGATCTGGTCACTttCCACTCAACTTTAACCCG
	NM_009311.3_5_2	GTGAGAGATCTGGCCATGTCCATAAttCCACTCAACTTTAACCCG
	NM_009311.3_6_2	TTAAAGCTCTTTTGCCCATTAGTCCttCCACTCAACTTTAACCCG
	NM_009311.3_7_2	TTACGTCTTCTTTCGTAGTTCTGCAttCCACTCAACTTTAACCCG
	NM_009311.3_8_2	ACTGCTCACTGACACAGATGAAGATttCCACTCAACTTTAACCCG
	NM_009311.3_9_2	TGTTATTAAATAAATAATCATTCCTttCCACTCAACTTTAACCCG
	NM_009311.3_10_2	CTGGGGAGGTCACCACATTAGAATTttCCACTCAACTTTAACCCG
	NM_009311.3_11_2	GGACAGCTCCTTCATCACTGTGCTTttCCACTCAACTTTAACCCG
	NM_009311.3_14_2	AGAGTCAAATACCGAAGTCTCAGTAttCCACTCAACTTTAACCCG
	NM_009311.3_15_2	AAAACATCTCTATATAGTCACGAAAttCCACTCAACTTTAACCCG
	NM_009311.3_16_2	TCACAACACATCATACAATGACTGAttCCACTCAACTTTAACCCG
Vip	Name	Sequence
B4	NM_001313969.1_0_1	CCTCAACCTACCTCCAACaaCACCAGTCTGTTCCCGGTTCCTGGG
	NM_001313969.1_4_1	CCTCAACCTACCTCCAACaaGCCTACTCACTACAGAAGGTGGTCC
	NM_001313969.1_5_1	CCTCAACCTACCTCCAACaaCACATCATAATAGGGTGTGCCATTT
	NM_001313969.1_6_1	CCTCAACCTACCTCCAACaaTGCCAATGAGTGACTCAAGGTATTT
	NM_001313969.1_7_1	CCTCAACCTACCTCCAACaaGAGTGTCGTTTGATTGGCACAGGAT
	NM_001313969.1_8_1	CCTCAACCTACCTCCAACaaCACAGCCATTTGCTTTCTGAGGCGG
	NM_001313969.1_9_1	CCTCAACCTACCTCCAACaaCAGAATCTCCCTCACTCCTCTTTCC
	NM_001313969.1_10_1	CCTCAACCTACCTCCAACaaCTCTGCCCAGAGGCCTCTTCCCATC
	NM_001313969.1_11_1	CCTCAACCTACCTCCAACaaTTGCAATTAATCTAGTATCTACCTA
	NM_001313969.1_12_1	CCTCAACCTACCTCCAACaaTCTGTTGAATAGTTAACTACATGCT
	NM_001313969.1_13_1	CCTCAACCTACCTCCAACaaTCACTGGAGAAATACAATTCTGAAA
	NM_001313969.1_14_1	CCTCAACCTACCTCCAACaaACATCCATAGCACACGCAGAAAGGG
	NM_001313969.1_0_2	GCTGAAGTTCTGCTCTAGGGAAGGCatTCTCACCATATTCgCTTC
	NM_001313969.1_4_2	CTCCTTCAAACGGCATCCTGTCATCatTCTCACCATATTCgCTTC
	NM_001313969.1_5_2	TCCATCAGCATGCCTGGCATTTCTTatTCTCACCATATTCgCTTC
	NM_001313969.1_6_2	CTTCCGAGATGCTGCTGCTGATTCGatTCTCACCATATTCgCTTC
	NM_001313969.1_7_2	GTGTAGTTATCTGTGAAGACGGCATatTCTCACCATATTCgCTTC
	NM_001313969.1_8_2	ATTCAGGATGGAGTTCAGGTATTTCatTCTCACCATATTCgCTTC
	NM_001313969.1_9_2	ATTTCTCCAGCTCTTCAAGAAAGTCatTCTCACCATATTCgCTTC
	NM_001313969.1_10_2	TTTCCTTCGAGAATTCTCTGATTTCatTCTCACCATATTCgCTTC
	NM_001313969.1_11_2	GCTACCCTTGCAGAAAGCTTCAGATatTCTCACCATATTCgCTTC
	NM_001313969.1_12_2	CTTGTTCACACTGATTATCTGTTCTatTCTCACCATATTCgCTTC
	NM_001313969.1_13_2	ATGAATCCGTGAGAGATGGAGTACCatTCTCACCATATTCgCTTC
	NM_001313969.1_14_2	AAGCACTCCATTTAGCTTCTAGTTTatTCTCACCATATTCgCTTC
Pvalb	Name	Sequence
B5	NM_001330686.1_0_1	CTCACTCCCAATCTCTATaaTTGAGCGGGCAGAGCAAGTGCGAAA
	NM_001330686.1_1_1	CTCACTCCCAATCTCTATaaTTCTTGATGTCCTCAGCGCTGAGCA
	NM_001330686.1_2_1	CTCACTCCCAATCTCTATaaCTTCTTCACCTCATCCGGGTTCTTT
	NM_001330686.1_3_1	CTCACTCCCAATCTCTATaaAGGAGAAGCCCTTCAGAATGGACCC
	NM_001330686.1_4_1	CTCACTCCCAATCTCTATaaACCAGAGTGGAGAATTCTTCAACCC
	NM_001330686.1_6_1	CTCACTCCCAATCTCTATaaTCATCCGAGGGCCATAGAGGATGGG
	NM_001330686.1_7_1	CTCACTCCCAATCTCTATaaGTCCGATTGGTACAGCCTTTATTGT
	NM_001330686.1_8_1	CTCACTCCCAATCTCTATaaTACCAAGCAGGCAGGAGATATCGGG
	NM_001330686.1_9_1	CTCACTCCCAATCTCTATaaTAGCTAGTCCTGAAGGACTCAACCC
	NM_001330686.1_0_2	CGTCTGTCATCGACATCCTGCAACTaaCTACCCTACAAATCCAAT
	NM_001330686.1_1_2	TCTGCAGCAGCAAAGGCTCCTATCGaaCTACCCTACAAATCCAAT
	NM_001330686.1_2_2	TTTGTCTTTGTCCAGAATATGGAACaaCTACCCTACAAATCCAAT
	NM_001330686.1_3_2	CTTTAGCAGACAAGTCTCTGGCATCaaCTACCCTACAAATCCAAT
	NM_001330686.1_4_2	GCAGTCAGCGCCACTTAGCTTTCAGaaCTACCCTACAAATCCAAT
	NM_001330686.1_6_2	TTCTCCAGCATTTCCAGAAGAATGGaaCTACCCTACAAATCCAAT
	NM_001330686.1_7_2	CAGGCCTGGGTCCTCCCTACAGGTGaaCTACCCTACAAATCCAAT
	NM_001330686.1_8_2	AACGAGGTGGCCCACATGAGCACTCaaCTACCCTACAAATCCAAT
	NM_001330686.1_9_2	ATAGAGTGTCATTGGAGTCCTTTGAaaCTACCCTACAAATCCAAT
Plp1	Name	Sequence
BW8	NM_011123.4_0_1	CCTTGATTATCTCGTCTCatCGGTGGTGTAGAAGCCCTCAGCCAG
	NM_011123.4_2_1	CCTTGATTATCTCGTCTCatTTTTCCCAAACAATGACACACCCGC
	NM_011123.4_4_1	CCTTGATTATCTCGTCTCatTTGAAGTAAATGTACACAGGTACAG
	NM_011123.4_6_1	CCTTGATTATCTCGTCTCatCATTCCATGGGAGAACACCATACAT
	NM_011123.4_7_1	CCTTGATTATCTCGTCTCatGCTGTTTTGCAGATGGACAGAAGGT
	NM_011123.4_8_1	CCTTGATTATCTCGTCTCatCGCAGCACCCACAAACGCAGCAATA
	NM_011123.4_9_1	CCTTGATTATCTCGTCTCatCGAAGTTGTAAGTGGCAGCAATCAT
	NM_011123.4_10_1	CCTTGATTATCTCGTCTCatGTTTCTATGGGAGCTCAGAACTTGG
	NM_011123.4_11_1	CCTTGATTATCTCGTCTCatAACACAACACTGTAGGCTGTGTGGT
	NM_011123.4_12_1	CCTTGATTATCTCGTCTCatGTTATACTCATCAAGTAAGAAGAGG
	NM_011123.4_13_1	CCTTGATTATCTCGTCTCatAAGAGGGAGAGTCCACAGAGAGAGA
	NM_011123.4_14_1	CCTTGATTATCTCGTCTCatGGGAGTCACCTTCTCAGGCATCCCC
	NM_011123.4_0_2	AGTCGCCAAAGATCTGCCTGACAGCaaCATCACTCGCACTCTACC
	NM_011123.4_2_2	CACAAACTTGTCGGGATGTCCTAGCaaCATCACTCGCACTCTACC
	NM_011123.4_4_2	GCAATAGACTGACAGGTGGTCCAGGaaCATCACTCGCACTCTACC
	NM_011123.4_6_2	TGGAGCCACAAACCTTGCCAGGGAAaaCATCACTCGCACTCTACC
	NM_011123.4_7_2	AACAGGTGGAAGGTCATTTGGAACTaaCATCACTCGCACTCTACC
	NM_011123.4_8_2	GAAGGTGAGCAGGGAAACTAGTGTGaaCATCACTCGCACTCTACC
	NM_011123.4_9_2	TGCCTCGGCCCATGAGTTTAAGGACaaCATCACTCGCACTCTACC
	NM_011123.4_10_2	TAGAGCCTTGCTATTAGACAAAGGGaaCATCACTCGCACTCTACC
	NM_011123.4_11_2	GCCAATCAGTGGCAAAGGCAGAGTTaaCATCACTCGCACTCTACC
	NM_011123.4_12_2	TTAATCACTGCAAGACTCTCCTTTCaaCATCACTCGCACTCTACC
	NM_011123.4_13_2	TGGAGCAAAATGACTAAAAGAGGTAaaCATCACTCGCACTCTACC
	NM_011123.4_14_2	CTTTCACTCCTCTGCGACTTGCAGCaaCATCACTCGCACTCTACC
Npy	Name	Sequence
BW10	NM_023456.3_2	CCTCTACCTACTCGACTAaaCGGGTGCTCTGCTCTGGGTG
	NM_023456.3_3	CGGGCAGTCGTCGCTGAGCGatCCCTAGCCGTAACTTCAC
	NM_023456.3_4	CCTCTACCTACTCGACTAaaGTTACCTAGCATCGTGGCGG
	NM_023456.3_5	TCCACACAGCCCCATTCGCTatCCCTAGCCGTAACTTCAC
	NM_023456.3_6	CCTCTACCTACTCGACTAaaCAGAGATAGAGCGAGGGTCA
	NM_023456.3_7	CAGAATGCCCAAACACACGAatCCCTAGCCGTAACTTCAC
	NM_023456.3_8	CCTCTACCTACTCGACTAaaCTTGGAGGGGTACCCCTCAG
	NM_023456.3_9	GTCCTCGCCCGGATTGTCCGatCCCTAGCCGTAACTTCAC
	NM_023456.3_10	CCTCTACCTACTCGACTAaaGGCCATGTCCTCTGCTGGCG
	NM_023456.3_11	TCGCAGAGCGGAGTAGTATCatCCCTAGCCGTAACTTCAC
	NM_023456.3_12	CCTCTACCTACTCGACTAaaGGTGATGAGATTGATGTAGT
	NM_023456.3_13	TCTCTTGCCATATCTCTGTCatCCCTAGCCGTAACTTCAC
	NM_023456.3_14	CCTCTACCTACTCGACTAaaAATCAGTGTCTCAGGGCTGG
	NM_023456.3_15	TTCCTTCATTAAGAGGTCTGatCCCTAGCCGTAACTTCAC
	NM_023456.3_16	CCTCTACCTACTCGACTAaaTCTGGGGGCGTTTTCTGTGC
	NM_023456.3_17	GGAAGGGTCTTCAAGCCTTGatCCCTAGCCGTAACTTCAC
	NM_023456.3_18	CCTCTACCTACTCGACTAaaTTTCATTTCCCATCACCACA
	NM_023456.3_19	TGGAAAAGTCGGGAGAACAAatCCCTAGCCGTAACTTCAC
Sst	Name	Sequence
BW11	Sst_mouse_B11_1	ACTCCTACGTCGACCACACTatTTCGGTAGCGTCTCCTTCAGCCGCT
	Sst_mouse_B11_3	ACTCCTACGTCGACCACACTatCTGGAGCGCGGTGGGTCAGTCTAGT
	Sst_mouse_B11_5	ACTCCTACGTCGACCACACTatAGGGCGCACTGGAGACGGCAGGACA
	Sst_mouse_B11_7	ACTCCTACGTCGACCACACTatTCCCGGTGGCAGCCGCCAGAGACTT
	Sst_mouse_B11_9	ACTCCTACGTCGACCACACTatTGGTTGGGCTCGGACAGCAGCTCTG
	Sst_mouse_B11_11	ACTCCTACGTCGACCACACTatGTGAATGTCTTCCAGAAGAAGTTCT
	Sst_mouse_B11_2	CGCAGGTCCTCAGGCAGCAGCGACGaaCATCCTGCATGTTCCC
	Sst_mouse_B11_4	GCATCTTCCTTGCCTCAGGCAGCCAaaCATCCTGCATGTTCCC
	Sst_mouse_B11_6	AAAGCCAGGACGATGCAGAGCGCAGaaCATCCTGCATGTTCCC
	Sst_mouse_B11_8	CCAAGAAGTACTTGGCCAGTTCCTGaaCATCCTGCATGTTCCC
	Sst_mouse_B11_10	TCGGGCTCCAGGGCATCATTCTCTGaaCATCCTGCATGTTCCC
	Sst_mouse_B11_12	GGACAACAATATTAAAGCTAACAGGaaCATCCTGCATGTTCCC
Sst	Name	Sequence
B6	Sst	Obtained from Molecular Instruments. Sequence not disclosed
Calb1	Name	Sequence
B6	Calb1	Obtained from Molecular Instruments. Sequence not disclosed
Cck	Name	Sequence
B7	Cck_mm	Obtained from Molecular Instruments. Sequence not disclosed
Cyp26b1	Name	Sequence
B1	NM_175475.3_126	GAGGAGGGCAGCAAACGGaaTGTGTGCGTGTGGTGGCAAT
	NM_175475.3_127	GAAAGGACAGAGGCTGGCAGatGAAGAGTCTTCCTTTACG
	NM_175475.3_128	GAGGAGGGCAGCAAACGGaaTCTTGCCTCACTGAAGCCCT
	NM_175475.3_129	GTTAGACCAGACACACTGTCatGAAGAGTCTTCCTTTACG
	NM_175475.3_130	GAGGAGGGCAGCAAACGGaaAACCCTCTACCAAAGAACTG
	NM_175475.3_131	CTAGAGCCCAGCAGGGCTGTatGAAGAGTCTTCCTTTACG
	NM_175475.3_132	GAGGAGGGCAGCAAACGGaaAGGTTAAACTACATCTTTTG
	NM_175475.3_133	GATGCAGGGTGTCTGACTCTatGAAGAGTCTTCCTTTACG
	NM_175475.3_134	GAGGAGGGCAGCAAACGGaaGTGCTAAGTACACCTGGCAG
	NM_175475.3_135	GCTTTGACAGCCTGGGAGGAatGAAGAGTCTTCCTTTACG
	NM_175475.3_136	GAGGAGGGCAGCAAACGGaaCCCTAGACCCACATGCCCAG
	NM_175475.3_137	GAGTGAACAGGAAGTGGTGGatGAAGAGTCTTCCTTTACG
	NM_175475.3_138	GAGGAGGGCAGCAAACGGaaGCTGGCACTGGGACAGGCAG
	NM_175475.3_139	TTCATCCTCACCAGGGGAGTatGAAGAGTCTTCCTTTACG
	NM_175475.3_140	GAGGAGGGCAGCAAACGGaaTCAGAAGAACCCGTATCCTT
	NM_175475.3_141	GAAGGGAAGACAGAAGTCCCatGAAGAGTCTTCCTTTACG
	NM_175475.3_142	GAGGAGGGCAGCAAACGGaaGCAAAGGGGCAGAGAGCTAA
	NM_175475.3_143	GGGTGGGGGACTCTTCCAAGatGAAGAGTCTTCCTTTACG
	NM_175475.3_144	GAGGAGGGCAGCAAACGGaaCATGGGGTGGGAGTGGTTAT
	NM_175475.3_145	GCTGGGCTTAGCAGACAGTGatGAAGAGTCTTCCTTTACG
	NM_175475.3_146	GAGGAGGGCAGCAAACGGaaCTTCTCTACCCCAAACCCTG
	NM_175475.3_147	TCCACCTTACCTCTCTGCTTatGAAGAGTCTTCCTTTACG
	NM_175475.3_148	GAGGAGGGCAGCAAACGGaaGCTCAGAGAGAGGACTCTCT
	NM_175475.3_149	GACCCCACAGGGCCTGAAGCatGAAGAGTCTTCCTTTACG
Gata2	Name	Sequence
B5	NM_008090.5_67	CTCACTCCCAATCTCTATaaAGCCCCTTTCTTGCTCTTCT
	NM_008090.5_68	GGAGAGCTCCTCGAAACATTaaCTACCCTACAAATCCAAT
	NM_008090.5_69	CTCACTCCCAATCTCTATaaTGACTTCTCTTGCATGCACT
	NM_008090.5_70	GGCAGCCGCACTGAAGGGCGaaCTACCCTACAAATCCAAT
	NM_008090.5_71	CTCACTCCCAATCTCTATaaAGGTGCCATGTGTCCAGCCA
	NM_008090.5_72	AAAAGGTGGGAGGTGTCCCAaaCTACCCTACAAATCCAAT
	NM_008090.5_73	CTCACTCCCAATCTCTATaaTAGGATGTGTCCAGAGTGAC
	NM_008090.5_74	GTGGATAGGCGTGGGCGTGGaaCTACCCTACAAATCCAAT
	NM_008090.5_75	CTCACTCCCAATCTCTATaaAAAAGAGAGACTGGAGGAAG
	NM_008090.5_76	ATGCTGGACGGGTGGGGGTGaaCTACCCTACAAATCCAAT
	NM_008090.5_77	CTCACTCCCAATCTCTATaaGCCTAGCCCATGGCAGTCAC
	NM_008090.5_78	TGTCTGTCCAGTGGGAGGCTaaCTACCCTACAAATCCAAT
	NM_008090.5_79	CTCACTCCCAATCTCTATaaCCAAACCACCCTTGATGTCC
	NM_008090.5_80	CCCAGCCTCGCTCTGGTTCTaaCTACCCTACAAATCCAAT
	NM_008090.5_81	CTCACTCCCAATCTCTATaaGTTCCACCCATCCTGGGAGT
	NM_008090.5_82	ATGGGCGGGAGCCAAGAGTAaaCTACCCTACAAATCCAAT
	NM_008090.5_83	CTCACTCCCAATCTCTATaaGGAGGAAGTGGGTCTCTTGG
	NM_008090.5_84	TTCGGCCAGGCTAGGCTGGCaaCTACCCTACAAATCCAAT
	NM_008090.5_85	CTCACTCCCAATCTCTATaaAGTCCTCCAAGGAGAGGTGG
	NM_008090.5_86	TAATGGCGGCACAAGGCTGGaaCTACCCTACAAATCCAAT
	NM_008090.5_87	CTCACTCCCAATCTCTATaaCCCAGTTAGAAATATTCACA
	NM_008090.5_88	CCGGGCACACGCGAGCTGCAaaCTACCCTACAAATCCAAT
	NM_008090.5_89	CTCACTCCCAATCTCTATaaAACACTTTTCTGGGCAGCAC
	NM_008090.5_90	CAAACAAACACTCTCCGTGAaaCTACCCTACAAATCCAAT
Gad1	Name	Sequence
B3	NM_008077.5_0_1B3	GTCCCTGCCTCTATATCTCCtaGAGAGGCGGCCGCTGGGCTTGGGG
	NM_008077.5_1_1B3	GTCCCTGCCTCTATATCTCCtaTGCACGATCCCTGGTCCGGCACGG
	NM_008077.5_3_1B3	GTCCCTGCCTCTATATCTCCtaCCCTCCCGCGACTCCTCTGCGAAG
	NM_008077.5_4_1B3	GTCCCTGCCTCTATATCTCCtaGGTCTCTACGGTTCAAGGGTCCCC
	NM_008077.5_6_1B3	GTCCCTGCCTCTATATCTCCtaTACGTTGTAGGGCGCAGGTTGGTA
	NM_008077.5_12_1B3	GTCCCTGCCTCTATATCTCCtaCGGACATAGTTGAGGAGTATGTCT
	NM_008077.5_38_1B3	GTCCCTGCCTCTATATCTCCtaATTCTGGTTCTGTAAAGAGGGATT
	NM_008077.5_39_1B3	GTCCCTGCCTCTATATCTCCtaCTGACAGAGCTGTGCTCTAGGGTA
	NM_008077.5_40_1B3	GTCCCTGCCTCTATATCTCCtaATGTGAAATGTGACAAATATTCTT
	NM_008077.5_41_1B3	GTCCCTGCCTCTATATCTCCtaATAGAGAGAGGTATATATAACTGT
	NM_008077.5_42_1B3	GTCCCTGCCTCTATATCTCCtaCAACATGCTATGGTCTAGGACTAA
	NM_008077.5_43_1B3	GTCCCTGCCTCTATATCTCCtaTTTAGCCTCTTAGTAATTGCTGGG
	NM_008077.5_44_1B3	GTCCCTGCCTCTATATCTCCtaAGGACACTGCAGTAGGGATACCAT
	NM_008077.5_45_1B3	GTCCCTGCCTCTATATCTCCtaAGCTCTAGCAGGGAGGTAGCCTCC
	NM_008077.5_46_1B3	GTCCCTGCCTCTATATCTCCtaTTTGTCATTTACTGGTACATCTGT
	NM_008077.5_47_1B3	GTCCCTGCCTCTATATCTCCtaAAGACTGCTACTATTTCCCCTAGC
	NM_008077.5_48_1B3	GTCCCTGCCTCTATATCTCCtaACAGTTTACACAGATTAATCTCTA
	NM_008077.5_49_1B3	GTCCCTGCCTCTATATCTCCtaACAGTATCCAGAACTTACTCCATT
	NM_008077.5_50_1B3	GTCCCTGCCTCTATATCTCCtaAAATCATTATGTTAAGGGCACTCT
	NM_008077.5_51_1B3	GTCCCTGCCTCTATATCTCCtaTGACTCTATGTACAGTATCAGAAT
	NM_008077.5_52_1B3	GTCCCTGCCTCTATATCTCCtaACATCTGACATACAGCCTGAGGGG
	NM_008077.5_53_1B3	GTCCCTGCCTCTATATCTCCtaCTACAAAATTACAGGAGATCTAGT
	NM_008077.5_54_1B3	GTCCCTGCCTCTATATCTCCtaCATTGCCTTAGGTTTCAGCTAAGC
	NM_008077.5_55_1B3	GTCCCTGCCTCTATATCTCCtaAGTGTGGGTTTCATGTCTTCAAAA
	NM_008077.5_0_2B3	GAGAGCCTGAAGAAGGGAGAGATCaaACTCAACTTTAACCCG
	NM_008077.5_1_2B3	TGTCACCCCAGGGCTGCTTCCTTGaaACTCAACTTTAACCCG
	NM_008077.5_3_2B3	GCTCGGTTCAGCGACAGCGAGCTGaaACTCAACTTTAACCCG
	NM_008077.5_4_2B3	AGATGCCATCAGCTCGGTGGTCTTaaACTCAACTTTAACCCG
	NM_008077.5_6_2B3	CATGGGCTACGCCACACCAAGTATaaACTCAACTTTAACCCG
	NM_008077.5_12_2B3	CCTTGGTGGAGCGATCAAATGTCTaaACTCAACTTTAACCCG
	NM_008077.5_38_2B3	CCAGAGGGGCACAAGCATGGCCGAaaACTCAACTTTAACCCG
	NM_008077.5_39_2B3	GTGAGATGGCCTAGATGTGTCAGCaaACTCAACTTTAACCCG
	NM_008077.5_40_2B3	CCCCACTAGCTCTAACAAACAAGCaaACTCAACTTTAACCCG
	NM_008077.5_41_2B3	GCCACAGTCACTATACATACATGTaaACTCAACTTTAACCCG
	NM_008077.5_42_2B3	GGTAAGGCTAATTTCCTGGGGACGaaACTCAACTTTAACCCG
	NM_008077.5_43_2B3	CCGCCCTGTAGTTGCTTGCGAGATaaACTCAACTTTAACCCG
	NM_008077.5_44_2B3	CACCAACAGCCTTTCCCTGGGTCCaaACTCAACTTTAACCCG
	NM_008077.5_45_2B3	CATCCATCATCCCTTCACGTGGGAaaACTCAACTTTAACCCG
	NM_008077.5_46_2B3	AGGGTACTAACAGGGAGGGTGTGAaaACTCAACTTTAACCCG
	NM_008077.5_47_2B3	AAACACAGCAAAGCACAATTGTGAaaACTCAACTTTAACCCG
	NM_008077.5_48_2B3	CCCAAAGATAGACAATGGCAATGTaaACTCAACTTTAACCCG
	NM_008077.5_49_2B3	CTCACAAATGCACGAAAATACCATaaACTCAACTTTAACCCG
	NM_008077.5_50_2B3	CTTTTCCAGACAGTACACATATGTaaACTCAACTTTAACCCG
	NM_008077.5_51_2B3	GCTACTGAAGCAAGATTTCCATAAaaACTCAACTTTAACCCG
	NM_008077.5_52_2B3	CAACAGTTACTAGAAAAGCTTTGAaaACTCAACTTTAACCCG
	NM_008077.5_53_2B3	GAGTCACAGAGATTGGTCATATACaaACTCAACTTTAACCCG
	NM_008077.5_54_2B3	GTCAGTGTATCGGAGGTCTTCAGAaaACTCAACTTTAACCCG
	NM_008077.5_55_2B3	ATTCTTCTTGCACACCCTAAATGCaaACTCAACTTTAACCCG
Poly(dT)	Name	Sequence
	dT-Cy5	/5Cy5/TTTTTTTTTTTTTTTTTTTTTTTTTTTTTT
	dT-IR800	/5IRD800/TTTTTTTTTTTTTTTTTTTTTTTTTTTTTT
rRNA	Name	Sequence
	rRNA28S-Fam	/56-FAM/TCGCCACGTCTGATCTGAGGTCGCG
	rRNA28S-Fam2	/56-FAM/CTGGGCTCTTCCCTGTTCACTCGCC
	rRNA18S-Fam3	/56-FAM/ATGCATGGCTTAATCTTTGAGACA
	rRNA18S-Fam4	/56-FAM/TTATCCAAGTAGGAGAGGAGCGAGC
	rRNA28S-Fam5	/56-FAM/CGATCCACGGGAAGGGCCCGGCTCG
NS oligo	Name	Sequence
	excl20-266-5Cy3	/5Cy3/TCCTCCCACTTATTTCACAC

### Sheet: Squid
Eaat1	Name	Sequence
B5	B5_EAAT1_SLE	CTCACTCCCAATCTCTATaaAGATGTTATAATATTATCTGGGAAC
	B5_EAAT1_SLE	TCAACCGTGCGAAACGAATCGAAGCaaCTACCCTACAAATCCAAT
	B5_EAAT1_SLE	CTCACTCCCAATCTCTATaaTTTGAGGGTGGTTCAATGGGTTTTT
	B5_EAAT1_SLE	GGGTGGATGTAATGAGCTCGGTAACaaCTACCCTACAAATCCAAT
	B5_EAAT1_SLE	CTCACTCCCAATCTCTATaaTGGGGTGGACAGGGTGATTGAGGAC
	B5_EAAT1_SLE	TTGACTGTATCGTTGAGGGTGGCATaaCTACCCTACAAATCCAAT
	B5_EAAT1_SLE	CTCACTCCCAATCTCTATaaAGCCTTCAGTAGGGATGTAGACGGG
	B5_EAAT1_SLE	ACCGAGTACGTTGGTTTGTCCTGTAaaCTACCCTACAAATCCAAT
	B5_EAAT1_SLE	CTCACTCCCAATCTCTATaaCCCATCAAGACGGAGAACACAACAA
	B5_EAAT1_SLE	GAGCGGCCATACGACCGAGGGTTACaaCTACCCTACAAATCCAAT
	B5_EAAT1_SLE	CTCACTCCCAATCTCTATaaGCAAACTTCGAGCAAAGGTTTTCCC
	B5_EAAT1_SLE	TTCATGGTGGCTTCGTTGATACAGTaaCTACCCTACAAATCCAAT
	B5_EAAT1_SLE	CTCACTCCCAATCTCTATaaAATACCAGATGAAGACTTTGAAAAG
	B5_EAAT1_SLE	GATCAAGAAAGTGATACCGAGTGGTaaCTACCCTACAAATCCAAT
	B5_EAAT1_SLE	CTCACTCCCAATCTCTATaaTCTTCCATCTCTACGATCTTGGCTG
	B5_EAAT1_SLE	CAACTTTACCGAGAAGGACTCCGAAaaCTACCCTACAAATCCAAT
	B5_EAAT1_SLE	CTCACTCCCAATCTCTATaaGGCTGTAGCCATAGCTTGGAAGATA
	B5_EAAT1_SLE	GTAGCCGAGCTAGAGGATGTTCCAAaaCTACCCTACAAATCCAAT
	B5_EAAT1_SLE	CTCACTCCCAATCTCTATaaCAAGGCAGTGGAGCGTTACTGGCAA
	B5_EAAT1_SLE	ACGAGGATCAACGCCACATTTGTTTaaCTACCCTACAAATCCAAT
	B5_EAAT1_SLE	CTCACTCCCAATCTCTATaaCCGACAGGTATAACAAAACTGCTGA
	B5_EAAT1_SLE	CTGTTCCATCCATGTTGATGGTTGCaaCTACCCTACAAATCCAAT
	B5_EAAT1_SLE	CTCACTCCCAATCTCTATaaAAGGGCAGCAACTGCTTCATAAAGA
	B5_EAAT1_SLE	CTGGCGCTGTTCACCTGAGCAATGAaaCTACCCTACAAATCCAAT
	B5_EAAT1_SLE	CTCACTCCCAATCTCTATaaTTGTGACGATTTGTCCAAAATCCAT
	B5_EAAT1_SLE	GGAGGCTGCAGTTGCTGTGATACTGaaCTACCCTACAAATCCAAT
	B5_EAAT1_SLE	CTCACTCCCAATCTCTATaaGCTTGTGGCACTCCGGCCGCACCGA
	B5_EAAT1_SLE	GCACAATTACCATGGTGACGAGACCaaCTACCCTACAAATCCAAT
	B5_EAAT1_SLE	CTCACTCCCAATCTCTATaaATCGGTGGGCAGTCCAACGGCGGAA
	B5_EAAT1_SLE	TCAACGACAAGAATGAGAGTGATGTaaCTACCCTACAAATCCAAT
	B5_EAAT1_SLE	CTCACTCCCAATCTCTATaaTGGTTCGGAATCGATCCAAGAACCA
	B5_EAAT1_SLE	CAAACTGTCTCCTTCAACATTAATCaaCTACCCTACAAATCCAAT
	B5_EAAT1_SLE	CTCACTCCCAATCTCTATaaGATAAATGATAGACAATTCCAGCTC
	B5_EAAT1_SLE	TTTCGCTTGGTGGAAGCTCTGCTTTaaCTACCCTACAAATCCAAT
	B5_EAAT1_SLE	CTCACTCCCAATCTCTATaaCGGGACGACGCCATCTTCGATATCC
	B5_EAAT1_SLE	CGGGAGGGATTTTCGCCAACGGCCGaaCTACCCTACAAATCCAAT
	B5_EAAT1_SLE	CTCACTCCCAATCTCTATaaTTTTCTCGAGAGCGCTGCTGGCGCT
	B5_EAAT1_SLE	GGCGGCTCCTTCAGTGCTGTTGGGGaaCTACCCTACAAATCCAAT
Th	Name	Sequence
B3	B3_th_SLE	GTCCCTGCCTCTATATCTttGACCTTGTTGACACTGAACATCCAA
	B3_th_SLE	TCTTCGCCAACTTCCACCATGCTGAttCCACTCAACTTTAACCCG
	B3_th_SLE	GTCCCTGCCTCTATATCTttAACTTGGCATCTTCAATGAGACTTT
	B3_th_SLE	CGAATTCGGCATTGGTGACAGTCTCttCCACTCAACTTTAACCCG
	B3_th_SLE	GTCCCTGCCTCTATATCTttACTAAGGCGTCGGCCTTCAACCCGC
	B3_th_SLE	TCTTCCGAAATACAAAGTTCACCTTttCCACTCAACTTTAACCCG
	B3_th_SLE	GTCCCTGCCTCTATATCTttTGACATCGCCATTTGCAGCCTCCAC
	B3_th_SLE	TGCATCCAAGCCCTCGGGAGGTGACttCCACTCAACTTTAACCCG
	B3_th_SLE	GTCCCTGCCTCTATATCTttGCAATGATCAGCGTAAAGTTCCGCG
	B3_th_SLE	CCAGGGAGCTCATTTTCTCTTGTAGttCCACTCAACTTTAACCCG
	B3_th_SLE	GTCCCTGCCTCTATATCTttCGAATCAAACATCTTAATGATGTCA
	B3_th_SLE	TCCACATGTTCTATATTTACCTTGGttCCACTCAACTTTAACCCG
	B3_th_SLE	GTCCCTGCCTCTATATCTttGGCGTTCTGTCTAAGAACGTCCGCA
	B3_th_SLE	CTAACAATCGTCAAATTTTGCACTTttCCACTCAACTTTAACCCG
	B3_th_SLE	GTCCCTGCCTCTATATCTttTATCTTTCTTTTCGACAGACATGTC
	B3_th_SLE	TTCAGTTATGTGTCGGGGAAACCAAttCCACTCAACTTTAACCCG
	B3_th_SLE	GTCCCTGCCTCTATATCTttGTAATTAAATGTGTACACTTGTCCA
	B3_th_SLE	CGGTGTCCAGTTCCGGTTCAAATTTttCCACTCAACTTTAACCCG
	B3_th_SLE	GTCCCTGCCTCTATATCTttGACTTTGTCGCAGAAACCCGGATGA
	B3_th_SLE	GCAATCATCTTTCTCCGACTTCGATttCCACTCAACTTTAACCCG
	B3_th_SLE	GTCCCTGCCTCTATATCTttTATGTCTATAATCAAAAGCCAAATC
	B3_th_SLE	ATATTCAATTCTTGGGATTGGCGTAttCCACTCAACTTTAACCCG
	B3_th_SLE	GTCCCTGCCTCTATATCTttCTCCAAGTATCTCTCTCTTCTTGTT
	B3_th_SLE	GCTTCTTCAGGGCCCGATAAACATGttCCACTCAACTTTAACCCG
	B3_th_SLE	GTCCCTGCCTCTATATCTttTTCTTTGCAGGCGTGGGTCGGGTAA
	B3_th_SLE	TCAAGCATGTCAAAGACATGTCGATttCCACTCAACTTTAACCCG
	B3_th_SLE	GTCCCTGCCTCTATATCTttCGTTTTCACAGTAAACGTTTTCTTT
	B3_th_SLE	AGAGACATCTTCGAGTTGTGGTATTttCCACTCAACTTTAACCCG
	B3_th_SLE	GTCCCTGCCTCTATATCTttGCGCAACTGGAAACCGGTTGTTTTT
	B3_th_SLE	CGTGCCGACAGTAAACCAGCAACGGttCCACTCAACTTTAACCCG
	B3_th_SLE	GTCCCTGCCTCTATATCTttGGAAAGCCAAACTGGCTAAAAAGTC
	B3_th_SLE	AACATACTGAGTACACTGGAATACCttCCACTCAACTTTAACCCG
	B3_th_SLE	GTCCCTGCCTCTATATCTttGAGTGATCAGGTTTTGAACTGTGGC
	B3_th_SLE	ATTCATGGATGCAATCCGGTTCGGGttCCACTCAACTTTAACCCG
	B3_th_SLE	GTCCCTGCCTCTATATCTttTGCAAGCATGGGGACATGTCCTAAT
	B3_th_SLE	TGTGAGAATTCGGCAAAGTCAGGGTttCCACTCAACTTTAACCCG
	B3_th_SLE	GTCCCTGCCTCTATATCTttAACCTAATGATGCGAGTCCTATCTC
	B3_th_SLE	AAACTTTTCAATGTCTTCATCGGAAttCCACTCAACTTTAACCCG
	B3_th_SLE	GTCCCTGCCTCTATATCTttTCAACGGTGAACCAGTAAAGCGTAG
	B3_th_SLE	CACCGTTTTCTTTCACTAAACCAAAttCCACTCAACTTTAACCCG
	B3_th_SLE	GTCCCTGCCTCTATATCTttGGCGCCGGCCCCATAGGCTCGGATT
	B3_th_SLE	TGCATCAGTTCACCGTATGAAGATAttCCACTCAACTTTAACCCG
	B3_th_SLE	GTCCCTGCCTCTATATCTttTCCTCTCAGGCACATCCGACAGAGA
	B3_th_SLE	CGAGGTTGTGGCAGCGTTGAACTCTttCCACTCAACTTTAACCCG
	B3_th_SLE	GTCCCTGCCTCTATATCTttAGGTCATAATCTGAGTATTCTTGCA
	B3_th_SLE	ATTCAGCCACAAAGTAGATGGGTTGttCCACTCAACTTTAACCCG
	B3_th_SLE	GTCCCTGCCTCTATATCTttCATCTTCTCTTTCATGTCGTCAAAT
	B3_th_SLE	CGTTTGATGTTGGCAGCATATATCCttCCACTCAACTTTAACCCG
	B3_th_SLE	GTCCCTGCCTCTATATCTttACGCATCATAACGGAATTCACATGG
	B3_th_SLE	GGTCAGTTCCACCAAAGATTGGGTGttCCACTCAACTTTAACCCG
	B3_th_SLE	GTCCCTGCCTCTATATCTttGCCATCGACTGCAAAGCATCCTTAC
	B3_th_SLE	ACGCCATTTGACTTTTTATGTTCTTttCCACTCAACTTTAACCCG
Vglut1	Name	Sequence
B1	B1_vglut_SLE	GAGGAGGGCAGCAAACGGaaACCCATATTACACCGGATACCAAAC
	B1_vglut_SLE	TTATTTACCATCATTACAATGGCAAatGAAGAGTCTTCCTTTACG
	B1_vglut_SLE	GAGGAGGGCAGCAAACGGaaCTCAGGACTGCGCACTTCTGTAGTG
	B1_vglut_SLE	CCTATAGTTTCTGGGGTCCAGCTGAatGAAGAGTCTTCCTTTACG
	B1_vglut_SLE	GAGGAGGGCAGCAAACGGaaCCCAGAAGAATGAACTATCCACTAT
	B1_vglut_SLE	GCCCGGTATCTGCGTGATTATATAGatGAAGAGTCTTCCTTTACG
	B1_vglut_SLE	GAGGAGGGCAGCAAACGGaaCAATTGCTGTGCCAAATATCCTATT
	B1_vglut_SLE	CAGTAGATTTAAGAAAGAGGATATCatGAAGAGTCTTCCTTTACG
	B1_vglut_SLE	GAGGAGGGCAGCAAACGGaaTAGTGTACCGTGGCGGCACCTGGTA
	B1_vglut_SLE	GGATTCTGACAGCCATGACCAGTCCatGAAGAGTCTTCCTTTACG
	B1_vglut_SLE	GAGGAGGGCAGCAAACGGaaCGTAACACCCTCGACTAATCCTTGA
	B1_vglut_SLE	CTCCAAATTCCGTGACAGGCCGGGTatGAAGAGTCTTCCTTTACG
	B1_vglut_SLE	GAGGAGGGCAGCAAACGGaaATCTCTCCATTGGTGGAGCCCAATG
	B1_vglut_SLE	GCAGAAGGATATAGTTGCCAACATGatGAAGAGTCTTCCTTTACG
	B1_vglut_SLE	GAGGAGGGCAGCAAACGGaaCCTAACACTGCTCCTGCGTAGGAAC
	B1_vglut_SLE	GCGTTAGTAGCCCAGATAGTGGCATatGAAGAGTCTTCCTTTACG
	B1_vglut_SLE	GAGGAGGGCAGCAAACGGaaAAATCCTGAACGCCATCCTAGGTAC
	B1_vglut_SLE	ATTATTCCCATCATACCAAAACAATatGAAGAGTCTTCCTTTACG
	B1_vglut_SLE	GAGGAGGGCAGCAAACGGaaAATACAAATGCCAACATATACCCCA
	B1_vglut_SLE	CGGATGAGTTGAAGGTCTTTCATGGatGAAGAGTCTTCCTTTACG
	B1_vglut_SLE	GAGGAGGGCAGCAAACGGaaGGTTTTGACTTGAAAAACTCCTTCC
	B1_vglut_SLE	AGTTGGCCACCATAATGGCCCACACatGAAGAGTCTTCCTTTACG
	B1_vglut_SLE	GAGGAGGGCAGCAAACGGaaTAAGTAAAAGGTCCAGCTACGGCAA
	B1_vglut_SLE	AAGTACGTCGGTTGTTCGATGATGAatGAAGAGTCTTCCTTTACG
	B1_vglut_SLE	GAGGAGGGCAGCAAACGGaaAATGGGACAATGAGGGCCATCACCA
	B1_vglut_SLE	TTAAGAAATCTGCTAACTGACCTCCatGAAGAGTCTTCCTTTACG
	B1_vglut_SLE	GAGGAGGGCAGCAAACGGaaAGAATACAGCTTCCATTCCAAACCC
	B1_vglut_SLE	GTCTGTGGTGTAACCGACACCTAACatGAAGAGTCTTCCTTTACG
	B1_vglut_SLE	GAGGAGGGCAGCAAACGGaaGTGAGACAAATAATCGCTGTTGTAG
	B1_vglut_SLE	CAAAGCCACTGAACCCGACAGCTAAatGAAGAGTCTTCCTTTACG
	B1_vglut_SLE	GAGGAGGGCAGCAAACGGaaCCGACACCGTTGGACAATCCCATTA
	B1_vglut_SLE	GCGGGCATAACATCCCGGACAATGTatGAAGAGTCTTCCTTTACG
	B1_vglut_SLE	GAGGAGGGCAGCAAACGGaaGGAATTTTGGTAAGCATTTCTGTAA
	B1_vglut_SLE	ATACATGTTCCCAGCTTTGTATACTatGAAGAGTCTTCCTTTACG
	B1_vglut_SLE	GAGGAGGGCAGCAAACGGaaGAAATGGACCAAACTTGCTATGAGG
	B1_vglut_SLE	AAGATGGCGTAAAAGATAACACCACatGAAGAGTCTTCCTTTACG
	B1_vglut_SLE	GAGGAGGGCAGCAAACGGaaCCCACGGTTGAAGCTCACCTGATGC
	B1_vglut_SLE	TTCCTCCTCATCTGCTGGTGGGTCTatGAAGAGTCTTCCTTTACG
	B1_vglut_SLE	GAGGAGGGCAGCAAACGGaaCCCTTCAGGGTGTCTTCAGGTTTCC
	B1_vglut_SLE	AGTCGGGCATCTTATCATAAGAGTCatGAAGAGTCTTCCTTTACG
	B1_vglut_SLE	GAGGAGGGCAGCAAACGGaaTGGGCCATTTTCGTTGACTGTCCCA
	B1_vglut_SLE	ACCATCTCTTCTTTTGTCTCGTAGAatGAAGAGTCTTCCTTTACG
Vacht	Name	Sequence
B2	B2_vacht_SLE	CCTCGTAAATCCTCATCAaaGTCCAGTAAGAGAGCAACACACACA
	B2_vacht_SLE	GGTACTATGACCATATACAACATGTaaATCATCCAGTAAACCGCC
	B2_vacht_SLE	CCTCGTAAATCCTCATCAaaTACTCCGTAAGTAGTTGGGAATAAT
	B2_vacht_SLE	TGGAATGTCACTTCCACCGACGTTCaaATCATCCAGTAAACCGCC
	B2_vacht_SLE	CCTCGTAAATCCTCATCAaaCGAATTGGGGCCTTCGTAGTAGTCA
	B2_vacht_SLE	TCGCATTCCGCCATAGTTTGTTATAaaATCATCCAGTAAACCGCC
	B2_vacht_SLE	CCTCGTAAATCCTCATCAaaGAATCCGATGGCTCCTCCTTCATTT
	B2_vacht_SLE	TGAAGAATGGCTTTAGATGCAAACAaaATCATCCAGTAAACCGCC
	B2_vacht_SLE	CCTCGTAAATCCTCATCAaaAAACAAAACACCATAACTTTCACCA
	B2_vacht_SLE	CCCAGACCCTGAAGACTTCGTGCCAaaATCATCCAGTAAACCGCC
	B2_vacht_SLE	CCTCGTAAATCCTCATCAaaGTCCGGATGTATCAGCGAAGGCTGA
	B2_vacht_SLE	TGTATAGCGATCAGCTATCATAGCCaaATCATCCAGTAAACCGCC
	B2_vacht_SLE	CCTCGTAAATCCTCATCAaaAATGCCCGACTTCTCTCTGATTCTT
	B2_vacht_SLE	AGGAGATGAAAGCGAGGGCAATACCaaATCATCCAGTAAACCGCC
	B2_vacht_SLE	CCTCGTAAATCCTCATCAaaAAAGGGAGGCGCTACAAGACAGCCA
	B2_vacht_SLE	CCAGCCAATTCATAGAGAATCCCACaaATCATCCAGTAAACCGCC
	B2_vacht_SLE	CCTCGTAAATCCTCATCAaaCTAAGAATAGAAACGGAACGATTTT
	B2_vacht_SLE	AAATCCATCAATAAGAGAAACAGTGaaATCATCCAGTAAACCGCC
	B2_vacht_SLE	CCTCGTAAATCCTCATCAaaACTGGTTTCATCACTAGAAGTAAAA
	B2_vacht_SLE	CAGGAATCTTTGATCTCTGACTTCGaaATCATCCAGTAAACCGCC
	B2_vacht_SLE	CCTCGTAAATCCTCATCAaaCGGTGTACCTTTAACTCGTTGATCT
	B2_vacht_SLE	TATGGGTCCATCAAGAGTTTATAGAaaATCATCCAGTAAACCGCC
	B2_vacht_SLE	CCTCGTAAATCCTCATCAaaCAAGAGCTCCAGCGCAGTTAGCAAT
	B2_vacht_SLE	AAATGCAAGAGAAACGTTGGCCATAaaATCATCCAGTAAACCGCC
	B2_vacht_SLE	CCTCGTAAATCCTCATCAaaATCCACAGAGAAATAGTCGGTTCCA
	B2_vacht_SLE	ATTCCGTGGCATCCATCGTATCTTTaaATCATCCAGTAAACCGCC
	B2_vacht_SLE	CCTCGTAAATCCTCATCAaaTGGCAGCCAGATGAATCCCATTTCC
	B2_vacht_SLE	ACACCAGCGATATGAGGTAAGAAAGaaATCATCCAGTAAACCGCC
	B2_vacht_SLE	CCTCGTAAATCCTCATCAaaTCTCTGCATATTTGACTGTAATGTA
	B2_vacht_SLE	CAACATCCACAGTTTATTCGGGTGTaaATCATCCAGTAAACCGCC
	B2_vacht_SLE	CCTCGTAAATCCTCATCAaaAACCCCTTCCATTGCCAGGCCGCCG
	B2_vacht_SLE	GTTGCAAACGGGATGAAGAAGCAAGaaATCATCCAGTAAACCGCC
	B2_vacht_SLE	CCTCGTAAATCCTCATCAaaTTGGTAAAATCAAAACGGCAAATTT
	B2_vacht_SLE	CGCAATCCCAAAGCATATACCAGCGaaATCATCCAGTAAACCGCC
	B2_vacht_SLE	CCTCGTAAATCCTCATCAaaGTTGGCAGTAGGGCTGTGTCAACAC
	B2_vacht_SLE	GCCTCGTATCTACGAGGTAGCCAAGaaATCATCCAGTAAACCGCC
	B2_vacht_SLE	CCTCGTAAATCCTCATCAaaGTATACGCTTCCATAAACGGAAACG
	B2_vacht_SLE	AGCGAATAAGATATATCAGCGATAGaaATCATCCAGTAAACCGCC
	B2_vacht_SLE	CCTCGTAAATCCTCATCAaaCCACAATTGGACCGATGGCGTAAGC
	B2_vacht_SLE	GCCTATGGAATGTACAATGCTACCAaaATCATCCAGTAAACCGCC
	B2_vacht_SLE	CCTCGTAAATCCTCATCAaaCAAATAAGAATGTTCAGCGCCAAAA
	B2_vacht_SLE	CTGGTGCATAGAGGATATTACTAATaaATCATCCAGTAAACCGCC
	B2_vacht_SLE	CCTCGTAAATCCTCATCAaaGTAGGCTTTGTTCAAGTAGTAAAGG
	B2_vacht_SLE	TCCTCATTTTCAAAGGGGGTATATTaaATCATCCAGTAAACCGCC
	B2_vacht_SLE	CCTCGTAAATCCTCATCAaaGGTTCTCAGTGACCGGTGTCTTCAT
	B2_vacht_SLE	TCGTTCTTCGGCATTATACAGACCCaaATCATCCAGTAAACCGCC
	B2_vacht_SLE	CCTCGTAAATCCTCATCAaaCCATAACTGGAGTATTGCTGGTTCT
	B2_vacht_SLE	CACTCTTTTCCGTGGTCTCACCACCaaATCATCCAGTAAACCGCC
	B2_vacht_SLE	CCTCGTAAATCCTCATCAaaGAGATTCATGCTGTTGTCAATTTCA
	B2_vacht_SLE	CATTGGGTTTTGGGTTTACTCATCTaaATCATCCAGTAAACCGCC
	B2_vacht_SLE	CCTCGTAAATCCTCATCAaaTGTGGTAGCTGTTGTCCTGTCCACC
	B2_vacht_SLE	ACCGTTGGTATTGTAATTTCCGCTAaaATCATCCAGTAAACCGCC
Poly(dT)	Name	Sequence
	dT-fam	/56-FAM/TTTTTTTTTTTTTTTTTTTTTTTTTTTTTT

### Sheet: Human
Slc17a7	Name	Sequence
B1	NM_020309.4_7_1HCRB1	GAGGAGGGCAGCAAACGGaaGAGTGACAATGTAGCCCCAGAAAA
	NM_020309.4_8_1HCRB1	GAGGAGGGCAGCAAACGGaaGAAAACTCTGTTGGCTGCAAATTT
	NM_020309.4_9_1HCRB1	GAGGAGGGCAGCAAACGGaaGCTGAGGGGATCAGCATGTTTAGA
	NM_020309.4_11_1HCRB1	GAGGAGGGCAGCAAACGGaaGTCGCCAGGCGACTCCGTTCTAAG
	NM_020309.4_13_1HCRB1	GAGGAGGGCAGCAAACGGaaGTAGACGTAGAAAACAGAGCTCCA
	NM_020309.4_15_1HCRB1	GAGGAGGGCAGCAAACGGaaGGGAGTGCTAAACTTCGTGAGGGG
	NM_020309.4_16_1HCRB1	GAGGAGGGCAGCAAACGGaaTTGGCCACGATGATGGCATAGACT
	NM_020309.4_25_1HCRB1	GAGGAGGGCAGCAAACGGaaAGTCTTGTGCTTAGTCATGGCCCC
	NM_020309.4_27_1HCRB1	GAGGAGGGCAGCAAACGGaaCCCACGGCTGCTTCTCTCCAGAAG
	NM_020309.4_29_1HCRB1	GAGGAGGGCAGCAAACGGaaATGGTCAGTAGTCCCGGACAGGGG
	NM_020309.4_30_1HCRB1	GAGGAGGGCAGCAAACGGaaAGAGATGAGTGGAATGGAGGTCCT
	NM_020309.4_31_1HCRB1	GAGGAGGGCAGCAAACGGaaCTGAGGCAGGACAGAGAGGAGCAG
	NM_020309.4_32_1HCRB1	GAGGAGGGCAGCAAACGGaaAGGAAAGAGGATTTGACAGCACTG
	NM_020309.4_33_1HCRB1	GAGGAGGGCAGCAAACGGaaCCTTGAAACTGTCAGTCTGCAGCT
	NM_020309.4_34_1HCRB1	GAGGAGGGCAGCAAACGGaaCCACTGAGGCAGAACGGGTGGAGA
	NM_020309.4_35_1HCRB1	GAGGAGGGCAGCAAACGGaaAGAGGTCGAACTGTCCATTCAAAT
	NM_020309.4_36_1HCRB1	GAGGAGGGCAGCAAACGGaaCCCTGGAGATAAAGGAAAGCGGGG
	NM_020309.4_37_1HCRB1	GAGGAGGGCAGCAAACGGaaTTCTAGAGGAGGACCTTGAATTTT
	NM_020309.4_38_1HCRB1	GAGGAGGGCAGCAAACGGaaGGTTAAACCAATCTGGAAGATGCA
	NM_020309.4_39_1HCRB1	GAGGAGGGCAGCAAACGGaaTCAGAAACGCTGGTGAGAATCAAT
	NM_020309.4_40_1HCRB1	GAGGAGGGCAGCAAACGGaaGGAGATGTGAAGTGGGCACGGAAT
	NM_020309.4_41_1HCRB1	GAGGAGGGCAGCAAACGGaaGAGAAGAGGGTCTTGAGAAATTTG
	NM_020309.4_42_1HCRB1	GAGGAGGGCAGCAAACGGaaAGACCTGAAAACCATGTCAGAAAA
	NM_020309.4_43_1HCRB1	GAGGAGGGCAGCAAACGGaaAAAGTGCGAGGAATTGGGGAGGGG
	NM_020309.4_7_2HCRB1	TTGACAGATAAATCCTCCTGGAATtaGAAGAGTCTTCCTTTACG
	NM_020309.4_8_2HCRB1	GTGGATGTTGCCACAATAGCAAAGtaGAAGAGTCTTCCTTTACG
	NM_020309.4_9_2HCRB1	TGACACAGCCATAGTGGACGCGGGtaGAAGAGTCTTCCTTTACG
	NM_020309.4_11_2HCRB1	CAGCATAGGAACCACAAAAGGCTGtaGAAGAGTCTTCCTTTACG
	NM_020309.4_13_2HCRB1	AGGTACCAGAAGATCCCGAAGCTGtaGAAGAGTCTTCCTTTACG
	NM_020309.4_15_2HCRB1	GGCATAGACGTGAAGAAGCGCCGCtaGAAGAGTCTTCCTTTACG
	NM_020309.4_16_2HCRB1	GGTAGAACGTCCAGCTGCGGCAGAtaGAAGAGTCTTCCTTTACG
	NM_020309.4_25_2HCRB1	AGGAACACGTACTGCCACTCCTCCtaGAAGAGTCTTCCTTTACG
	NM_020309.4_27_2HCRB1	CTCCTCGCTCATCTCCTCAGGCTCtaGAAGAGTCTTCCTTTACG
	NM_020309.4_29_2HCRB1	GGAAACTGCCATTCAGTGGGAGGCtaGAAGAGTCTTCCTTTACG
	NM_020309.4_30_2HCRB1	GGTTCCTTGACACTGTCACTCAGGtaGAAGAGTCTTCCTTTACG
	NM_020309.4_31_2HCRB1	GGAACAAGGGAGAGTGCTTCTTAGtaGAAGAGTCTTCCTTTACG
	NM_020309.4_32_2HCRB1	TCACTACCCCTGAGAGGCAATTGGtaGAAGAGTCTTCCTTTACG
	NM_020309.4_33_2HCRB1	GGGAACCTTTAGGGGAATTTGGGTtaGAAGAGTCTTCCTTTACG
	NM_020309.4_34_2HCRB1	AAAGCCCTGAAAGGAGAGATTTGAtaGAAGAGTCTTCCTTTACG
	NM_020309.4_35_2HCRB1	GTGCCTCAAAACCACAAGAGAGAGtaGAAGAGTCTTCCTTTACG
	NM_020309.4_36_2HCRB1	GTGATCTCAAAGGTTAGCCTGAGAtaGAAGAGTCTTCCTTTACG
	NM_020309.4_37_2HCRB1	GAACAGAGTTGGGAGAGATTTGAAtaGAAGAGTCTTCCTTTACG
	NM_020309.4_38_2HCRB1	CCCTGGAATGGCGGGGACGAGTAAtaGAAGAGTCTTCCTTTACG
	NM_020309.4_39_2HCRB1	CGGGGACTTGAAACCGCCATTTTCtaGAAGAGTCTTCCTTTACG
	NM_020309.4_40_2HCRB1	GTGCTTTCGCAGAATCTGCTGGTAtaGAAGAGTCTTCCTTTACG
	NM_020309.4_41_2HCRB1	TTCCCCAGACATTATGCTAAGCTAtaGAAGAGTCTTCCTTTACG
	NM_020309.4_42_2HCRB1	TTCATGGACTGGAGCAGCCACTATtaGAAGAGTCTTCCTTTACG
	NM_020309.4_43_2HCRB1	GGTAGTTCGAAACCACCCAGGAGAtaGAAGAGTCTTCCTTTACG
Plp1	Name	Sequence
B3	NM_000533.5_14_1	GTCCCTGCCTCTATATCTttGCTGTTTTGCAGATGGACAGAAGGT
	NM_000533.5_18_1	GTCCCTGCCTCTATATCTttGGCAAAGGCAAAGAGTTAAGATGGG
	NM_000533.5_19_1	GTCCCTGCCTCTATATCTttCAAGACTCTCCTTTCTTGTTACACT
	NM_000533.5_20_1	GTCCCTGCCTCTATATCTttACTAAAAGAGGTACATAAGAGGGGA
	NM_000533.5_21_1	GTCCCTGCCTCTATATCTttATCTTCTTAGGCATTTCCCATTTCT
	NM_000533.5_22_1	GTCCCTGCCTCTATATCTttTTGAAAATTCAATTAGAGCCTCCAT
	NM_000533.5_23_1	GTCCCTGCCTCTATATCTttTCAGTGGAAGTACCCTTTGAGAAGA
	NM_000533.5_25_1	GTCCCTGCCTCTATATCTttCATTTTGTACACCAAAGAGAATATA
	NM_000533.5_28_1	GTCCCTGCCTCTATATCTttCTGAGTTAGGGCTTCAGTAGTCCAT
	NM_000533.5_31_1	GTCCCTGCCTCTATATCTttTTCCTTCTATTCTCAGCTCCTTGGA
	NM_000533.5_33_1	GTCCCTGCCTCTATATCTttGAGTACACAACTAATTAACAGAAAA
	NM_000533.5_34_1	GTCCCTGCCTCTATATCTttATGGATAATACCCCATGAAATGAGC
	NM_000533.5_35_1	GTCCCTGCCTCTATATCTttTGTGCATCATTCTAAAACAAATCAA
	NM_000533.5_36_1	GTCCCTGCCTCTATATCTttACATTTCTGATGCAACCCCAAATAA
	NM_000533.5_37_1	GTCCCTGCCTCTATATCTttCCAATAGATTCAACTAGCCAATTTT
	NM_000533.5_38_1	GTCCCTGCCTCTATATCTttATTCAAATTCACCAAATCTGTTTCT
	NM_000533.5_39_1	GTCCCTGCCTCTATATCTttGTAAAATCATTTTCCATTAGCTAGA
	NM_000533.5_40_1	GTCCCTGCCTCTATATCTttAATAACCTTTATGTTAAACCTAACT
	NM_000533.5_41_1	GTCCCTGCCTCTATATCTttTCAAACTCTTTCTGCCTGTCCTTTT
	NM_000533.5_42_1	GTCCCTGCCTCTATATCTttTTCAATTAAAACCAATCAGACTTTT
	NM_000533.5_43_1	GTCCCTGCCTCTATATCTttTGAAAACAAGTATCAAGTGTCTTTT
	NM_000533.5_45_1	GTCCCTGCCTCTATATCTttAAGGTACGGATTACTTCACTGTCCT
	NM_000533.5_46_1	GTCCCTGCCTCTATATCTttTTTTCAGGGAAGGGTTGGTTATTTG
	NM_000533.5_47_1	GTCCCTGCCTCTATATCTttAGTTGATTAACTCTCTTTGTGTGTG
	NM_000533.5_48_1	GTCCCTGCCTCTATATCTttTTTATGTGTGTTAAAATTGCAATTC
	NM_000533.5_14_2	AACAGGTGGAAGGTCATTTGGAACTttCCACTCAACTTTAACCCG
	NM_000533.5_18_2	CATCAAGTAAGAAGAGGGCCAGTTGttCCACTCAACTTTAACCCG
	NM_000533.5_19_2	GAGTCCAAAGAGAGACCTTAATCACttCCACTCAACTTTAACCCG
	NM_000533.5_20_2	AGCAGGAACCAGCTATGAAGCAAAAttCCACTCAACTTTAACCCG
	NM_000533.5_21_2	TCCTTTGTGACTTGCAGTTGGGAAGttCCACTCAACTTTAACCCG
	NM_000533.5_22_2	AATTACTTTCTGATCCTCAGGAGATttCCACTCAACTTTAACCCG
	NM_000533.5_23_2	AGCATCTTTCCTTCCACTTTGTTTCttCCACTCAACTTTAACCCG
	NM_000533.5_25_2	TGGTAATAGAGAGACCAGAATGAATttCCACTCAACTTTAACCCG
	NM_000533.5_28_2	GCTCCCTTATGCTGTAAGTAAGGTTttCCACTCAACTTTAACCCG
	NM_000533.5_31_2	GGCCAGTCTGTTCTCATGTAAGCTAttCCACTCAACTTTAACCCG
	NM_000533.5_33_2	ACCATTGTGAAGATATGACAGAGGCttCCACTCAACTTTAACCCG
	NM_000533.5_34_2	GACCTTCAAATCACCTACGATGACTttCCACTCAACTTTAACCCG
	NM_000533.5_35_2	GTAATAAACAAACTGGAATACATGAttCCACTCAACTTTAACCCG
	NM_000533.5_36_2	AGTCATAATCAAAGAATTATTCTCCttCCACTCAACTTTAACCCG
	NM_000533.5_37_2	GCAAAGGCAGAATACTTGTAGAAAAttCCACTCAACTTTAACCCG
	NM_000533.5_38_2	AAGAACGATCAGATTACTCAAATTGttCCACTCAACTTTAACCCG
	NM_000533.5_39_2	CTTAACACACCAAGATAACATTGCTttCCACTCAACTTTAACCCG
	NM_000533.5_40_2	TCTGTTATGTGATCTATATCAGGAGttCCACTCAACTTTAACCCG
	NM_000533.5_41_2	GACTGAAATCTGGGAGCTATTCAGGttCCACTCAACTTTAACCCG
	NM_000533.5_42_2	CAAAAGAACTGTAGTACAAATCTTTttCCACTCAACTTTAACCCG
	NM_000533.5_43_2	CCTGGAAGCTTATCTTGTATACTGGttCCACTCAACTTTAACCCG
	NM_000533.5_45_2	TTATGTTATTAAATCAAAACAAAACttCCACTCAACTTTAACCCG
	NM_000533.5_46_2	TATATATGTGTATGTATGCATGTGAttCCACTCAACTTTAACCCG
	NM_000533.5_47_2	TATATCAGAAATGAAGGAAACACTTttCCACTCAACTTTAACCCG
	NM_000533.5_48_2	GTAAGATAAGTTTCTAAAAGTTTATttCCACTCAACTTTAACCCG
Npy	Name	Sequence
B5	NM_000905.4_0_1	CTCACTCCCAATCTCTATaaAGGGGTGAGAGCCAGCGGATGGGGT
	NM_000905.4_2_1	CTCACTCCCAATCTCTATaaCGAGGGTCAGTCCGGACAGCCCCAG
	NM_000905.4_3_1	CTCACTCCCAATCTCTATaaTTGGAGGGGTACGCCTCGGCCAGCG
	NM_000905.4_4_1	CTCACTCCCAATCTCTATaaGTAGTATCTGGCCATGTCCTCCGCT
	NM_000905.4_5_1	CTCACTCCCAATCTCTATaaGTTTTCCATATCTCTGCCTGGTGAT
	NM_000905.4_6_1	CTCACTCCCAATCTCTATaaTCTGTGCTTTCTCTCATCAAGAGGT
	NM_000905.4_7_1	CTCACTCCCAATCTCTATaaCATTTCCCATCACCACATTGCAGGG
	NM_000905.4_8_1	CTCACTCCCAATCTCTATaaTTTACACGATGAAATATGGGCTGAA
	NM_000905.4_9_1	CTCACTCCCAATCTCTATaaGCAGAATTCAGCACAGTGGCTGCAT
	NM_000905.4_0_2	TACTATGCTGTCGGGCGAGCGTCTCaaCTACCCTACAAATCCAAT
	NM_000905.4_2_2	CACCCAGGCACACGAGCAGGGACAGaaCTACCCTACAAATCCAAT
	NM_000905.4_3_2	GGTGCGTCCTCGCCCGGGTTGTCCGaaCTACCCTACAAATCCAAT
	NM_000905.4_4_2	GAGGTTGATGTAGTGTCGCAGCGCCaaCTACCCTACAAATCCAAT
	NM_000905.4_5_2	CTGAAATCAGTGTCTCTGGGCTGGAaaCTACCCTACAAATCCAAT
	NM_000905.4_6_2	TCTTCAAGCCGAGTTCTGGGAACATaaCTACCCTACAAATCCAAT
	NM_000905.4_7_2	AATAGGAAAAGGCCAGAGAGCAAGTaaCTACCCTACAAATCCAAT
	NM_000905.4_8_2	GCATTGGTAGGATGGGTGGATTCTCaaCTACCCTACAAATCCAAT
	NM_000905.4_9_2	TATACAATGATGACAAAGGAAAACAaaCTACCCTACAAATCCAAT
Sst	Name	Sequence
B2	Sst_hs_B2_1_0	CCTCGTAAATCCTCATCAATatGAACCTCGCTCCTAAAGCGGCTTGT
	Sst_hs_B2_1_3	CCTCGTAAATCCTCATCAATatAGTACTTGGCCAGTTCCTGCTTCCC
	Sst_hs_B2_1_4	CCTCGTAAATCCTCATCAATatTCCAGGGCATCATTCTCCGTCTGGT
	Sst_hs_B2_1_5	CCTCGTAAATCCTCATCAATatCAGCTCAAGCCTCATTTCATCCTGC
	Sst_hs_B2_1_6	CCTCGTAAATCCTCATCAATatTTGCAGCCAGCTTTGCGTTCTCGGG
	Sst_hs_B2_1_7	CCTCGTAAATCCTCATCAATatCAATACTAGTTAAGAAAGCTAACAG
	Sst_hs_B2_1_8	CCTCGTAAATCCTCATCAATatTGGAGGATTAGGGAAGAGAGATGGG
	Sst_hs_B2_2_0	GGATCAGCAGGCAGCAGCGATGGCTtaCATCCAGTAAACCGCC
	Sst_hs_B2_2_3	TGGGTTCAGACAGCAGCTCTGCCAAtaCATCCAGTAAACCGCC
	Sst_hs_B2_2_4	TCAGCAGCCTGGGACAGATCTTCAGtaCATCCAGTAAACCGCC
	Sst_hs_B2_2_5	AGCCGGGTTTGAGTTAGCAGATCTCtaCATCCAGTAAACCGCC
	Sst_hs_B2_2_6	GATGTGAAAGTCTTCCAGAAGAAATtaCATCCAGTAAACCGCC
	Sst_hs_B2_2_7	GGCGAGGGATCAGAGGTCTGATATGtaCATCCAGTAAACCGCC
	Sst_hs_B2_2_8	TCTAATGCAAGGGTCTCGCTGAAGAtaCATCCAGTAAACCGCC
Cck	Name	Sequence
B7	Cck_hs	Obtained from Molecular Instruments. Sequence not disclosed
Poly(dT)	Name	Sequence
	dT-IR800	/5IRD800/TTTTTTTTTTTTTTTTTTTTTTTTTTTTTT
rRNA	Name	Sequence
	rRNA28S-Fam	/56-FAM/TCGCCACGTCTGATCTGAGGTCGCG
	rRNA28S-Fam2	/56-FAM/CTGGGCTCTTCCCTGTTCACTCGCC
	rRNA18S-Fam3	/56-FAM/ATGCATGGCTTAATCTTTGAGACA
	rRNA18S-Fam4	/56-FAM/TTATCCAAGTAGGAGAGGAGCGAGC
	rRNA28S-Fam5	/56-FAM/CGATCCACGGGAAGGGCCCGGCTCG
