## Supplementary material for "Artificial Intelligence-driven Whole-brain Cell Mapping with Highly Multiplexed In Situ Hybridization": Table S4

### Sheet: Sheet1
For primary probes, concentration indicates the total concentration of the oligos. For HCR probes, concentration indicates the concentration of each oligonucleotide.
Figure 1B, S1A
	488 nm	561 nm	640 nm	785 nm
Primary			20 nM Gad1-B2 mouse	100 nM dT-IR800
HCR			30 nM B2-Alexa647
Figure S1C
	488 nm	561 nm	640 nm	785 nm
Primary			20 nM Sst-B3 mouse	20 nM dT-IR800
HCR			30 nM B3-Alexa647
Figure 1E
	488 nm	561 nm	640 nm	785 nm
Primary		50 nM dT-Cy3	20 nM Gad1-B2 mouse
HCR			30 nM B2-Alexa647
Figure 1F
	488 nm	561 nm	640 nm	785 nm
Primary			20 nM Gad1-B2 mouse	100 nM dT-IR800
HCR			30 nM B2-Alexa647
Figure S1F
	488 nm	561 nm	640 nm	785 nm
Primary			20 nM Gad1-B2 mouse	100 nM dT-IR800
HCR			30 nM B2-Alexa647
Figure S1G
	488 nm	561 nm	640 nm	785 nm
Primary			20 nM Gad1-B2 mouse	100 nM dT-IR800
HCR			30 nM B2-Alexa647
Figure 1K-M, S1K
	488 nm	561 nm	640 nm	785 nm
Primary		100 nM NS-Cy3	100 nM dT-Cy5
HCR
Figure S1L
	488 nm	561 nm	640 nm	785 nm
Primary		100 nM NS-Cy3		50 nM dT-IR800
HCR
Figure S1M
	488 nm	561 nm	640 nm	785 nm
Primary			20 nM Gad1-B2 mouse	50 nM dT-IR800
HCR			20 nM B2-Alexa647
Figure 1N
	488 nm	561 nm	640 nm	785 nm
Primary			20 nM Sst-B3 mouse	20 nM dT-IR800
HCR			30 nM B3-Alexa647
Figure S1N
	488 nm	561 nm	640 nm	785 nm
Primary			Gad1-B2 mouse	20 nM dT-IR800
HCR			30 nM B2-Alexa647
Figure S1O
	488 nm	561 nm	640 nm	785 nm
Primary		Gad1-B2 mouse
HCR		60 nM B2-Alexa546
Figure S1R (Prkcd)
	488 nm	561 nm	640 nm	785 nm
Primary			50 nM Prkcd-B2 mouse
HCR			30 nM B2-Alexa647
Figure S1R (Gad1)
	488 nm	561 nm	640 nm	785 nm
Primary		Gad1-B2 mouse
HCR		60 nM B2-Alexa546
Figure 2, S3
round 1	488 nm	561 nm	640 nm	785 nm		round 2	488 nm	561 nm	640 nm	785 nm		round 3	488 nm	561 nm	640 nm	785 nm		round 4	488 nm	561 nm	640 nm	785 nm		round 5	488 nm	561 nm	640 nm	785 nm
Primary	4 µM rRNA	100 nM Slc17a7-B1 mouse	200 nM Tac1-B3 mouse	100 nM Pvalb-B5 mouse		Primary	4 µM rRNA	200 nM Sst-BW11 mouse	1/200 Cck-B7 mouse	200 nM Plp1-BW8 mouse		Primary	4 µM rRNA	1/50 Calb1-B6 mouse	100 nM Npy-BW10 mouse			Primary	4 µM rRNA	200 nM Vip-B4 mouse	20 nM Gad1-B2 mouse			Primary			alphaSMA-Alexa647
HCR		30 nM B1-Alexa546	30 nM B3-Alexa647	45 nM B5-Alexa750		HCR		60 nM BW11-Cy3	30 nM B7-Alexa647	60 nM BW8-Alexa750		HCR		90 nM B6-Alexa546	30 nM BW10-Cy5			HCR		30 nM B4-Alexa546	30 nM B2-Alexa647			HCR
Figure 3A-D, S4
round 1	488 nm	561 nm	640 nm	785 nm		round 2	488 nm	561 nm	640 nm	785 nm
Primary	4 µM rRNA	200 nM Calb1-B3 mouse	200 nM Gata2-B5 mouse			Primary	4 µM rRNA	100 nM Gad1-B2 mouse	200 nM Cyp26b1-B1 mouse
HCR		60 nM B3-Alexa546	60 nM B5-Alexa647			HCR		60 nM B2-Alexa546	60 nM B1-Alexa647
Figure 3E, F
round 1	488 nm	561 nm	640 nm	785 nm		round 2	488 nm	561 nm	640 nm	785 nm
Primary		200 nM Podxl-B1 mouse	50 nM Slc7a13-B2 mouse	200 nM dT-IR800		Primary			200 nM Calb1-B3 mouse	200 nM dT-IR800
HCR		30 nM B1-Alexa546	30 nM B2-Alexa647			HCR			30 nM B3-Alexa647
Figure 3G-O
round 1	488 nm	561 nm	640 nm	785 nm		round 2	488 nm	561 nm	640 nm	785 nm
Primary		50 nM Vglut-B1 squid	50 nM Vacht-B2 squid	100 nM dT-IR800		Primary		50 nM Th-B3 squid	50 nM Eaat1-B5 squid	100 nM dT-IR800
HCR		30 nM B1-Alexa546	30 nM B2-Alexa647			HCR		30 nM B3-Alexa546	30 nM B5-Alexa647
Figure 4, 5, S5
round 1	488 nm	561 nm	640 nm	785 nm		round 2	488 nm	561 nm	640 nm	785 nm		round 3	488 nm	561 nm	640 nm	785 nm
Primary	4 µM rRNA	200 nM Slc17a7-B1 mouse	50 nM Fos-B2 mouse	100 nM Pvalb-B5 mouse		Primary	4 µM rRNA	200 nM Vip-B4 mouse	20 nM Gad1-B3 mouse	200 nM Plp1-BW8 mouse		Primary	4 µM rRNA	1/50 Sst-B6 mouse	50 nM Npy-BW10 mouse
HCR		30 nM B1-Alexa546	30 nM B2-Alexa647	45 nM B5-Alexa750		HCR		30 nM B4-Alexa546	10 nM B3-Alexa647	60 nM BW8-Alexa750		HCR		30 nM B6-Alexa546	30 nM BW10-Cy5
Figure 6A
round 1	488 nm	561 nm	640 nm	785 nm
Primary	4 µM rRNA	100 nM Sst-B2	10 nM Plp1-B3 human	200 nM Npy-B5
HCR		30 nM B2-Alexa546	30 nM B3-Alexa647	30 nM B5-Alexa750
Figure 6C
round 1	488 nm	561 nm	640 nm	785 nm		round 2	488 nm	561 nm	640 nm	785 nm		round 3	488 nm	561 nm	640 nm	785 nm
Primary	4 µM rRNA	100 nM Sst-B2	10 nM Plp1-B3 human	200 nM Npy-B5		Primary	4 µM rRNA	200 nM Slc17a7-B1 human	1/200 Cck-B7 human	50 nM dT-IR800		Primary		alphaSMA-Cy3
HCR		30 nM B2-Alexa546	30 nM B3-Alexa647	30 nM B5-Alexa750		HCR		30 nM B1-Alexa546	30 nM B7-Alexa647			HCR
